# A Cattle BodyMap of Transcriptome across 52 Tissues and 3 Developmental Stages Reveals New Genetic Insights into Beef Production Traits

**DOI:** 10.1101/2025.07.21.665934

**Authors:** Wentao Cai, Yapeng Zhang, Lei Xu, Yahui Wang, Xin Hu, Qian Li, Linxi Zhu, Zezhao Wang, Huijiang Gao, Lingyang Xu, Junya Li, Lupei Zhang

## Abstract

Cattle are important livestock that provide essential meat and milk resources. However, a comprehensive analysis of gene expression, alternative splicing (AS), and RNA editing across various organs and developmental stages in cattle has not been reported. This study aims to create a comprehensive transcriptomic BodyMap across various tissues and developmental stages, integrating this information into genomic predictions of beef production traits. We created a comprehensive transcriptomic BodyMap using 400 samples collected from 52 organs of newborn, young, and adult cattle, and estimated their contributions to genetic variance and genomic predictions for 23 beef production traits in 1476 beef cattle. We cataloged the expression of 25,530 annotated genes, 28,533 novel long non-coding RNAs (lncRNAs), 215,754 AS events, and 3,093,058 A-to-I RNA-editing sites. Integrating transcriptome BodyMap with 23 beef production traits, we found lncRNAs influenced traits like rib-eye area and carcass length, while RNA editing associated with chunk roll weight and daily gain. We observed trait-relevant tissues between different stages, including the differential expressed genes of cerebellum, longissimus muscle, and testis between newborn and adult stages are more relevant to beef production traits. The tissue-specific genes and development-associated genes in several tissues could improve the reliability of genomic prediction in beef production traits. We developed Cattle BodyMap Transcriptome Database (https://cattlegenomics.online/cattle_bodymap) to retrieve, analyze, and visualize gene expression, lncRNA, splicing and RNA editing data. Our results demonstrated the potential of using transcriptome data as a valuable resource for genomic selection and breeding programs in beef cattle. Additionally, our transcriptome BodyMap serves as a valuable resource for biological interpretation, functional validation, and genomic improvement in livestock.
