## Supplementary material for "A Cattle BodyMap of Transcriptome across 52 Tissues and 3 Developmental Stages Reveals New Genetic Insights into Beef Production Traits": TableS1.xlsx

### Sheet: Sheet1
Sample_ID	Stage	Individual	Tissue	Category	Color	Clean data reads	Mapping rate
5-2-38_FRAS190021674-1a	Adult	Cattle2	Heart_fat	Adipose	#FED439FF	57868690	0.9386
5-3-38_FRAS190021863-2a	Adult	Cattle3	Heart_fat	Adipose	#FED439FF	68980039	0.9572
3-2-38_FRAS192008069-1a	Newborn	Cattle2	Heart_fat	Adipose	#FED439FF	45247369	0.9738
3-4-38_FRAS192008116-1a	Newborn	Cattle4	Heart_fat	Adipose	#FED439FF	53784565	0.9784
3-5-38_FRAS192008164-1a	Newborn	Cattle5	Heart_fat	Adipose	#FED439FF	57244972	0.9751
4-1_FRAS210038472-1r	Young	Cattle1	Heart_fat	Adipose	#FED439FF	41259894	0.9644
4-2_FRAS210038520-1r	Young	Cattle2	Heart_fat	Adipose	#FED439FF	38870089	0.9593
4-3_FRAS210038568-1r	Young	Cattle3	Heart_fat	Adipose	#FED439FF	43337455	0.9668
5-2-47_FRAS190021683-1a	Adult	Cattle2	Kidney_fat	Adipose	#FED439FF	56921849	0.9589
5-3-47_FRAS190021872-1a	Adult	Cattle3	Kidney_fat	Adipose	#FED439FF	56066525	0.8821
5-5-47_FRAS192008223-1a	Adult	Cattle5	Kidney_fat	Adipose	#FED439FF	55960393	0.9665
3-2-47_FRAS192008077-1a	Newborn	Cattle2	Kidney_fat	Adipose	#FED439FF	48565743	0.9747
3-4-47_FRAS192008125-1a	Newborn	Cattle4	Kidney_fat	Adipose	#FED439FF	35557945	0.9805
3-5-47_FRAS192008172-1a	Newborn	Cattle5	Kidney_fat	Adipose	#FED439FF	51146230	0.9741
4-1_FRAS210038481-1r	Young	Cattle1	Kidney_fat	Adipose	#FED439FF	41989388	0.9704
4-2_FRAS210038529-2r	Young	Cattle2	Kidney_fat	Adipose	#FED439FF	54394691	0.972
4-3_FRAS210038577-1r	Young	Cattle3	Kidney_fat	Adipose	#FED439FF	44011877	0.9664
5-2-57_FRAS190021693-1a	Adult	Cattle2	Subcutaneous_fat	Adipose	#FED439FF	62840724	0.9481
5-3-57_FRAS190021882-1a	Adult	Cattle3	Subcutaneous_fat	Adipose	#FED439FF	52049570	0.9604
5-5-57_FRAS192008230-1a	Adult	Cattle5	Subcutaneous_fat	Adipose	#FED439FF	58192349	0.9685
4-1_FRAS210038487-1r	Young	Cattle1	Subcutaneous_fat	Adipose	#FED439FF	42810238	0.9667
4-2_FRAS210038535-1r	Young	Cattle2	Subcutaneous_fat	Adipose	#FED439FF	39033145	0.9294
4-3_FRAS210038583-1r	Young	Cattle3	Subcutaneous_fat	Adipose	#FED439FF	49321721	0.9666
5-2-39_FRAS190021675-1a	Adult	Cattle2	Blood_vessel	Blood vessel	#709AE1FF	62798039	0.9541
5-3-39_FRAS190021864-2a	Adult	Cattle3	Blood_vessel	Blood vessel	#709AE1FF	47186695	0.9461
5-5-39_FRAS192008215-1a	Adult	Cattle5	Blood_vessel	Blood vessel	#709AE1FF	53377621	0.9721
3-5-39_FRAS192008165-1a	Newborn	Cattle5	Blood_vessel	Blood vessel	#709AE1FF	58005842	0.9711
4-1_FRAS210038473-1r	Young	Cattle1	Blood_vessel	Blood vessel	#709AE1FF	41157092	0.9645
4-2_FRAS210038521-2r	Young	Cattle2	Blood_vessel	Blood vessel	#709AE1FF	46234002	0.8298
4-3_FRAS210038569-1r	Young	Cattle3	Blood_vessel	Blood vessel	#709AE1FF	44341706	0.9637
5-2-15_FRAS190021651-1a	Adult	Cattle2	Cerebellum	Brain	#8A9197FF	53930375	0.9674
5-3-15_FRAS190021840-2a	Adult	Cattle3	Cerebellum	Brain	#8A9197FF	57921687	0.967
5-5-15_FRAS192008193-1a	Adult	Cattle5	Cerebellum	Brain	#8A9197FF	51458357	0.9692
3-2-15_FRAS192008050-1a	Newborn	Cattle2	Cerebellum	Brain	#8A9197FF	53398432	0.9729
3-4-15_FRAS192008097-1a	Newborn	Cattle4	Cerebellum	Brain	#8A9197FF	47171296	0.9755
3-5-15_FRAS192008145-1a	Newborn	Cattle5	Cerebellum	Brain	#8A9197FF	47689149	0.9748
4-1_FRAS210038454-1r	Young	Cattle1	Cerebellum	Brain	#8A9197FF	39357139	0.9675
4-2_FRAS210038502-1r	Young	Cattle2	Cerebellum	Brain	#8A9197FF	45863898	0.9647
4-3_FRAS210038550-1r	Young	Cattle3	Cerebellum	Brain	#8A9197FF	41601858	0.9673
5-2-14_FRAS190021650-1a	Adult	Cattle2	Cerebrum	Brain	#8A9197FF	72166439	0.9644
5-3-14_FRAS190021839-2a	Adult	Cattle3	Cerebrum	Brain	#8A9197FF	61124688	0.9656
5-5-14_FRAS192008192-1a	Adult	Cattle5	Cerebrum	Brain	#8A9197FF	49169795	0.97
3-4-14_FRAS192008096-1a	Newborn	Cattle4	Cerebrum	Brain	#8A9197FF	48802289	0.9748
3-5-14_FRAS192008144-1a	Newborn	Cattle5	Cerebrum	Brain	#8A9197FF	42496235	0.9664
4-1_FRAS210038453-1r	Young	Cattle1	Cerebrum	Brain	#8A9197FF	52293375	0.9677
4-2_FRAS210038501-1r	Young	Cattle2	Cerebrum	Brain	#8A9197FF	43352305	0.9648
4-3_FRAS210038549-1r	Young	Cattle3	Cerebrum	Brain	#8A9197FF	42280832	0.9698
5-2-19_FRAS190021655-2a	Adult	Cattle2	Hypothalamus	Brain	#8A9197FF	63349672	0.9679
5-3-19_FRAS190021844-2a	Adult	Cattle3	Hypothalamus	Brain	#8A9197FF	63899987	0.9613
3-2-19_FRAS192008053-1a	Newborn	Cattle2	Hypothalamus	Brain	#8A9197FF	49825707	0.9728
3-4-19_FRAS192008100-1a	Newborn	Cattle4	Hypothalamus	Brain	#8A9197FF	40134209	0.9773
3-5-19_FRAS192008148-1a	Newborn	Cattle5	Hypothalamus	Brain	#8A9197FF	52703442	0.9746
4-1_FRAS210038457-1r	Young	Cattle1	Hypothalamus	Brain	#8A9197FF	38168050	0.9692
4-2_FRAS210038505-1r	Young	Cattle2	Hypothalamus	Brain	#8A9197FF	41565937	0.9612
4-3_FRAS210038553-1r	Young	Cattle3	Hypothalamus	Brain	#8A9197FF	41042192	0.9677
5-3-16_FRAS190021841-2a	Adult	Cattle3	Medulla_oblongata	Brain	#8A9197FF	62140775	0.9721
5-5-16_FRAS192008194-1a	Adult	Cattle5	Medulla_oblongata	Brain	#8A9197FF	51458357	0.9715
3-2-16_FRAS192008051-1a	Newborn	Cattle2	Medulla_oblongata	Brain	#8A9197FF	55034497	0.9755
3-4-16_FRAS192008098-1a	Newborn	Cattle4	Medulla_oblongata	Brain	#8A9197FF	40134209	0.9766
3-5-16_FRAS192008146-1a	Newborn	Cattle5	Medulla_oblongata	Brain	#8A9197FF	39290540	0.973
4-1_FRAS210038455-1r	Young	Cattle1	Medulla_oblongata	Brain	#8A9197FF	43364163	0.9678
4-2_FRAS210038503-1r	Young	Cattle2	Medulla_oblongata	Brain	#8A9197FF	39731988	0.9609
4-3_FRAS210038551-1r	Young	Cattle3	Medulla_oblongata	Brain	#8A9197FF	40897732	0.9705
5-2-18_FRAS190021654-1a	Adult	Cattle2	Pineal_body	Brain	#8A9197FF	60199492	0.9627
5-3-18_FRAS190021843-2a	Adult	Cattle3	Pineal_body	Brain	#8A9197FF	66744681	0.9698
5-5-18_FRAS192008195-1a	Adult	Cattle5	Pineal_body	Brain	#8A9197FF	51458357	0.9691
3-2-17_FRAS192008052-1a	Newborn	Cattle2	Spinal_cord	Brain	#8A9197FF	47386272	0.9743
3-4-17_FRAS192008099-1a	Newborn	Cattle4	Spinal_cord	Brain	#8A9197FF	40134209	0.9767
3-5-17_FRAS192008147-1a	Newborn	Cattle5	Spinal_cord	Brain	#8A9197FF	47001513	0.9729
4-1_FRAS210038456-1r	Young	Cattle1	Spinal_cord	Brain	#8A9197FF	39769489	0.9698
4-2_FRAS210038504-1r	Young	Cattle2	Spinal_cord	Brain	#8A9197FF	44745034	0.9667
4-3_FRAS210038552-1r	Young	Cattle3	Spinal_cord	Brain	#8A9197FF	39822846	0.9704
5-2-25_FRAS190021661-1a	Adult	Cattle2	Abomasum	Digestive_system	#D2AF81FF	64252379	0.9706
5-3-25_FRAS190021850-2a	Adult	Cattle3	Abomasum	Digestive_system	#D2AF81FF	54083652	0.9394
5-5-25_FRAS192008202-1a	Adult	Cattle5	Abomasum	Digestive_system	#D2AF81FF	53153790	0.9504
3-2-25_FRAS192008058-1a	Newborn	Cattle2	Abomasum	Digestive_system	#D2AF81FF	57040626	0.9542
3-4-25_FRAS192008105-1a	Newborn	Cattle4	Abomasum	Digestive_system	#D2AF81FF	49427800	0.9655
3-5-25_FRAS192008153-1a	Newborn	Cattle5	Abomasum	Digestive_system	#D2AF81FF	54795860	0.9551
4-1_FRAS210038462-1r	Young	Cattle1	Abomasum	Digestive_system	#D2AF81FF	42554977	0.9699
4-2_FRAS210038510-1r	Young	Cattle2	Abomasum	Digestive_system	#D2AF81FF	51145629	0.9606
4-3_FRAS210038558-1r	Young	Cattle3	Abomasum	Digestive_system	#D2AF81FF	46384775	0.9684
5-2-31_FRAS190021667-1a	Adult	Cattle2	Cecum	Digestive_system	#D2AF81FF	73832123	0.959
5-3-31_FRAS190021856-2a	Adult	Cattle3	Cecum	Digestive_system	#D2AF81FF	63961701	0.959
5-5-31_FRAS192008208-1a	Adult	Cattle5	Cecum	Digestive_system	#D2AF81FF	50812301	0.962
3-2-31_FRAS192008062-1a	Newborn	Cattle2	Cecum	Digestive_system	#D2AF81FF	47940910	0.9717
3-4-31_FRAS192008109-1a	Newborn	Cattle4	Cecum	Digestive_system	#D2AF81FF	54532879	0.9733
3-5-31_FRAS192008157-1a	Newborn	Cattle5	Cecum	Digestive_system	#D2AF81FF	65105665	0.9702
4-1_FRAS210038466-1r	Young	Cattle1	Cecum	Digestive_system	#D2AF81FF	42841747	0.9588
4-2_FRAS210038514-1r	Young	Cattle2	Cecum	Digestive_system	#D2AF81FF	40648364	0.9575
4-3_FRAS210038562-1r	Young	Cattle3	Cecum	Digestive_system	#D2AF81FF	42809519	0.9547
5-2-32_FRAS190021668-1a	Adult	Cattle2	Colon	Digestive_system	#D2AF81FF	76396842	0.9611
5-3-32_FRAS190021857-2a	Adult	Cattle3	Colon	Digestive_system	#D2AF81FF	54631875	0.9602
3-2-32_FRAS192008063-1a	Newborn	Cattle2	Colon	Digestive_system	#D2AF81FF	47810274	0.9735
3-4-32_FRAS192008110-1a	Newborn	Cattle4	Colon	Digestive_system	#D2AF81FF	45707485	0.9728
4-1_FRAS210038467-1r	Young	Cattle1	Colon	Digestive_system	#D2AF81FF	40198272	0.9596
4-2_FRAS210038515-1r	Young	Cattle2	Colon	Digestive_system	#D2AF81FF	39515752	0.9644
4-3_FRAS210038563-1r	Young	Cattle3	Colon	Digestive_system	#D2AF81FF	42679853	0.9558
5-2-26_FRAS190021662-1a	Adult	Cattle2	Duodenum	Digestive_system	#D2AF81FF	64252379	0.949
5-3-26_FRAS190021851-2a	Adult	Cattle3	Duodenum	Digestive_system	#D2AF81FF	68720508	0.9471
5-5-26_FRAS192008203-1a	Adult	Cattle5	Duodenum	Digestive_system	#D2AF81FF	64483484	0.9524
3-2-26_FRAS192008059-1a	Newborn	Cattle2	Duodenum	Digestive_system	#D2AF81FF	45749258	0.9709
3-4-26_FRAS192008106-1a	Newborn	Cattle4	Duodenum	Digestive_system	#D2AF81FF	58406923	0.9744
3-5-26_FRAS192008154-1a	Newborn	Cattle5	Duodenum	Digestive_system	#D2AF81FF	49123859	0.9707
4-1_FRAS210038463-1r	Young	Cattle1	Duodenum	Digestive_system	#D2AF81FF	43431596	0.9591
4-2_FRAS210038511-1r	Young	Cattle2	Duodenum	Digestive_system	#D2AF81FF	41784633	0.9532
4-3_FRAS210038559-1r	Young	Cattle3	Duodenum	Digestive_system	#D2AF81FF	44114734	0.9486
5-2-21_FRAS190021657-1a	Adult	Cattle2	Esophagus	Digestive_system	#D2AF81FF	64252379	0.9626
5-5-21_FRAS192008198-1a	Adult	Cattle5	Esophagus	Digestive_system	#D2AF81FF	61495975	0.976
3-2-21_FRAS192008054-1a	Newborn	Cattle2	Esophagus	Digestive_system	#D2AF81FF	50550260	0.9741
3-4-21_FRAS192008101-1a	Newborn	Cattle4	Esophagus	Digestive_system	#D2AF81FF	49104030	0.9761
3-5-21_FRAS192008149-1a	Newborn	Cattle5	Esophagus	Digestive_system	#D2AF81FF	63595217	0.9756
4-1_FRAS210038458-1r	Young	Cattle1	Esophagus	Digestive_system	#D2AF81FF	45411602	0.9696
4-2_FRAS210038506-1r	Young	Cattle2	Esophagus	Digestive_system	#D2AF81FF	42516158	0.965
4-3_FRAS210038554-2r	Young	Cattle3	Esophagus	Digestive_system	#D2AF81FF	42940051	0.9707
5-2-28_FRAS190021664-1a	Adult	Cattle2	Ileum	Digestive_system	#D2AF81FF	64252379	0.9509
5-3-28_FRAS190021853-2a	Adult	Cattle3	Ileum	Digestive_system	#D2AF81FF	53184067	0.9641
5-5-28_FRAS192008205-1a	Adult	Cattle5	Ileum	Digestive_system	#D2AF81FF	57971894	0.9596
3-2-28_FRAS192008061-1a	Newborn	Cattle2	Ileum	Digestive_system	#D2AF81FF	50754415	0.9722
3-4-28_FRAS192008108-1a	Newborn	Cattle4	Ileum	Digestive_system	#D2AF81FF	50208291	0.973
4-1_FRAS210038465-1r	Young	Cattle1	Ileum	Digestive_system	#D2AF81FF	43254122	0.9601
4-2_FRAS210038513-1r	Young	Cattle2	Ileum	Digestive_system	#D2AF81FF	45898103	0.9609
4-3_FRAS210038561-1r	Young	Cattle3	Ileum	Digestive_system	#D2AF81FF	40067335	0.9634
5-2-27_FRAS190021663-1a	Adult	Cattle2	Jejunum	Digestive_system	#D2AF81FF	64252379	0.9442
5-3-27_FRAS190021852-2a	Adult	Cattle3	Jejunum	Digestive_system	#D2AF81FF	66186545	0.9269
5-5-27_FRAS192008204-1a	Adult	Cattle5	Jejunum	Digestive_system	#D2AF81FF	45503000	0.9556
3-2-27_FRAS192008060-1a	Newborn	Cattle2	Jejunum	Digestive_system	#D2AF81FF	48385981	0.4259
3-4-27_FRAS192008107-1a	Newborn	Cattle4	Jejunum	Digestive_system	#D2AF81FF	54097261	0.9727
3-5-27_FRAS192008155-1a	Newborn	Cattle5	Jejunum	Digestive_system	#D2AF81FF	50000741	0.969
4-1_FRAS210038464-1r	Young	Cattle1	Jejunum	Digestive_system	#D2AF81FF	42623463	0.9578
4-2_FRAS210038512-1r	Young	Cattle2	Jejunum	Digestive_system	#D2AF81FF	41580162	0.9531
4-3_FRAS210038560-1r	Young	Cattle3	Jejunum	Digestive_system	#D2AF81FF	46326099	0.9509
5-2-24_FRAS190021660-1a	Adult	Cattle2	Omasum	Digestive_system	#D2AF81FF	64252379	0.9689
5-3-24_FRAS190021849-2a	Adult	Cattle3	Omasum	Digestive_system	#D2AF81FF	57421436	0.9501
3-2-24_FRAS192008057-1a	Newborn	Cattle2	Omasum	Digestive_system	#D2AF81FF	46010989	0.974
3-4-24_FRAS192008104-1a	Newborn	Cattle4	Omasum	Digestive_system	#D2AF81FF	55747139	0.9776
3-5-24_FRAS192008152-1a	Newborn	Cattle5	Omasum	Digestive_system	#D2AF81FF	45866283	0.9683
4-1_FRAS210038461-1r	Young	Cattle1	Omasum	Digestive_system	#D2AF81FF	45146702	0.9733
4-2_FRAS210038509-1r	Young	Cattle2	Omasum	Digestive_system	#D2AF81FF	51423255	0.9645
4-3_FRAS210038557-1r	Young	Cattle3	Omasum	Digestive_system	#D2AF81FF	40588249	0.9652
5-2-6_FRAS190021642-1a	Adult	Cattle2	Parotid_gland	Digestive_system	#D2AF81FF	62840724	0.9643
5-3-6_FRAS190021831-2a	Adult	Cattle3	Parotid_gland	Digestive_system	#D2AF81FF	60346560	0.9731
5-5-6_FRAS192008185-1a	Adult	Cattle5	Parotid_gland	Digestive_system	#D2AF81FF	48127865	0.9711
3-2-6_FRAS192008043-1a	Newborn	Cattle2	Parotid_gland	Digestive_system	#D2AF81FF	44396292	0.9719
3-5-6_FRAS192008138-1a	Newborn	Cattle5	Parotid_gland	Digestive_system	#D2AF81FF	45781662	0.9728
4-1_FRAS210038446-1r	Young	Cattle1	Parotid_gland	Digestive_system	#D2AF81FF	54607616	0.9749
4-2_FRAS210038494-1r	Young	Cattle2	Parotid_gland	Digestive_system	#D2AF81FF	44955680	0.9574
4-3_FRAS210038542-1r	Young	Cattle3	Parotid_gland	Digestive_system	#D2AF81FF	55582052	0.9594
5-2-33_FRAS190021669-1a	Adult	Cattle2	Rectum	Digestive_system	#D2AF81FF	67428987	0.9573
5-3-33_FRAS190021858-2a	Adult	Cattle3	Rectum	Digestive_system	#D2AF81FF	57306826	0.9517
5-5-33_FRAS192008210-1a	Adult	Cattle5	Rectum	Digestive_system	#D2AF81FF	62433052	0.9626
3-2-33_FRAS192008064-1a	Newborn	Cattle2	Rectum	Digestive_system	#D2AF81FF	55361223	0.9724
3-4-33_FRAS192008111-1a	Newborn	Cattle4	Rectum	Digestive_system	#D2AF81FF	62821623	0.9681
3-5-33_FRAS192008159-1a	Newborn	Cattle5	Rectum	Digestive_system	#D2AF81FF	55572487	0.9702
4-1_FRAS210038468-1r	Young	Cattle1	Rectum	Digestive_system	#D2AF81FF	43193577	0.9657
4-2_FRAS210038516-1r	Young	Cattle2	Rectum	Digestive_system	#D2AF81FF	45061597	0.9585
4-3_FRAS210038564-1r	Young	Cattle3	Rectum	Digestive_system	#D2AF81FF	39833223	0.9548
5-3-23_FRAS190021848-2a	Adult	Cattle3	Reticulum	Digestive_system	#D2AF81FF	67204081	0.9285
5-5-23_FRAS192008200-1a	Adult	Cattle5	Reticulum	Digestive_system	#D2AF81FF	54078651	0.9699
3-2-23_FRAS192008056-1a	Newborn	Cattle2	Reticulum	Digestive_system	#D2AF81FF	40644161	0.9759
3-4-23_FRAS192008103-1a	Newborn	Cattle4	Reticulum	Digestive_system	#D2AF81FF	48122334	0.9765
3-5-23_FRAS192008151-1a	Newborn	Cattle5	Reticulum	Digestive_system	#D2AF81FF	49082190	0.9713
4-1_FRAS210038460-1r	Young	Cattle1	Reticulum	Digestive_system	#D2AF81FF	43013206	0.9677
4-2_FRAS210038508-1r	Young	Cattle2	Reticulum	Digestive_system	#D2AF81FF	44901903	0.9531
4-3_FRAS210038556-1r	Young	Cattle3	Reticulum	Digestive_system	#D2AF81FF	44912967	0.9651
5-2-22_FRAS190021658-1a	Adult	Cattle2	Rumen	Digestive_system	#D2AF81FF	64252379	0.9627
5-3-22_FRAS190021847-2a	Adult	Cattle3	Rumen	Digestive_system	#D2AF81FF	56424156	0.9612
5-5-22_FRAS192008199-1a	Adult	Cattle5	Rumen	Digestive_system	#D2AF81FF	59646866	0.9702
3-2-22_FRAS192008055-1a	Newborn	Cattle2	Rumen	Digestive_system	#D2AF81FF	51289708	0.9721
3-4-22_FRAS192008102-1a	Newborn	Cattle4	Rumen	Digestive_system	#D2AF81FF	57074157	0.9755
3-5-22_FRAS192008150-1a	Newborn	Cattle5	Rumen	Digestive_system	#D2AF81FF	48868065	0.974
4-1_FRAS210038459-1r	Young	Cattle1	Rumen	Digestive_system	#D2AF81FF	43003879	0.9693
4-2_FRAS210038507-1r	Young	Cattle2	Rumen	Digestive_system	#D2AF81FF	44118198	0.9589
4-3_FRAS210038555-1r	Young	Cattle3	Rumen	Digestive_system	#D2AF81FF	40501693	0.9684
5-2-8_FRAS190021644-1a	Adult	Cattle2	Sublingual_gland	Digestive_system	#D2AF81FF	62871472	0.9696
5-3-8_FRAS190021833-2a	Adult	Cattle3	Sublingual_gland	Digestive_system	#D2AF81FF	70824086	0.9661
5-5-8_FRAS192008187-1a	Adult	Cattle5	Sublingual_gland	Digestive_system	#D2AF81FF	57623380	0.9682
4-1_FRAS210038448-1r	Young	Cattle1	Sublingual_gland	Digestive_system	#D2AF81FF	46404545	0.9701
4-2_FRAS210038496-1r	Young	Cattle2	Sublingual_gland	Digestive_system	#D2AF81FF	48823880	0.9663
4-3_FRAS210038544-1r	Young	Cattle3	Sublingual_gland	Digestive_system	#D2AF81FF	45204088	0.9659
5-2-7_FRAS190021643-1a	Adult	Cattle2	Submandibular_gland	Digestive_system	#D2AF81FF	87918452	0.9634
5-3-7_FRAS190021832-2a	Adult	Cattle3	Submandibular_gland	Digestive_system	#D2AF81FF	63627508	0.9121
5-5-7_FRAS192008186-1a	Adult	Cattle5	Submandibular_gland	Digestive_system	#D2AF81FF	57395641	0.97
4-1_FRAS210038447-1r	Young	Cattle1	Submandibular_gland	Digestive_system	#D2AF81FF	42990572	0.9477
4-2_FRAS210038495-3r	Young	Cattle2	Submandibular_gland	Digestive_system	#D2AF81FF	50957271	0.9697
4-3_FRAS210038543-1r	Young	Cattle3	Submandibular_gland	Digestive_system	#D2AF81FF	53228767	0.9744
5-2-10_FRAS190021646-1a	Adult	Cattle2	Tongue	Digestive_system	#D2AF81FF	71551353	0.9624
5-3-10_FRAS190021835-2a	Adult	Cattle3	Tongue	Digestive_system	#D2AF81FF	47876394	0.9646
5-5-10_FRAS192008189-1a	Adult	Cattle5	Tongue	Digestive_system	#D2AF81FF	66724038	0.9751
3-2-10_FRAS192008046-1a	Newborn	Cattle2	Tongue	Digestive_system	#D2AF81FF	53076781	0.9727
3-4-10_FRAS192008093-1a	Newborn	Cattle4	Tongue	Digestive_system	#D2AF81FF	46280281	0.9772
3-5-10_FRAS192008141-1a	Newborn	Cattle5	Tongue	Digestive_system	#D2AF81FF	46684053	0.9729
4-1_FRAS210038450-1r	Young	Cattle1	Tongue	Digestive_system	#D2AF81FF	42336728	0.9702
4-2_FRAS210038498-1r	Young	Cattle2	Tongue	Digestive_system	#D2AF81FF	41473658	0.9693
4-3_FRAS210038546-1r	Young	Cattle3	Tongue	Digestive_system	#D2AF81FF	40006263	0.9691
5-2-45_FRAS190021681-1a	Adult	Cattle2	Adrenal_gland	Endocrine	#FD7446FF	56470659	0.9578
5-3-45_FRAS190021870-2a	Adult	Cattle3	Adrenal_gland	Endocrine	#FD7446FF	51871486	0.9464
5-5-45_FRAS192008221-1a	Adult	Cattle5	Adrenal_gland	Endocrine	#FD7446FF	58640127	0.9601
3-2-45_FRAS192008076-1a	Newborn	Cattle2	Adrenal_gland	Endocrine	#FD7446FF	54286399	0.9736
3-4-45_FRAS192008123-1a	Newborn	Cattle4	Adrenal_gland	Endocrine	#FD7446FF	48175026	0.9746
3-5-45_FRAS192008171-1a	Newborn	Cattle5	Adrenal_gland	Endocrine	#FD7446FF	56286850	0.975
4-1_FRAS210038479-1r	Young	Cattle1	Adrenal_gland	Endocrine	#FD7446FF	43824380	0.9598
4-2_FRAS210038527-1r	Young	Cattle2	Adrenal_gland	Endocrine	#FD7446FF	43256008	0.9579
4-3_FRAS210038575-1r	Young	Cattle3	Adrenal_gland	Endocrine	#FD7446FF	43751177	0.9569
5-2-20_FRAS190021656-1a	Adult	Cattle2	Hypophysis	Endocrine	#FD7446FF	64252379	0.9694
5-3-20_FRAS190021845-2a	Adult	Cattle3	Hypophysis	Endocrine	#FD7446FF	59663623	0.9715
5-5-20_FRAS192008197-1a	Adult	Cattle5	Hypophysis	Endocrine	#FD7446FF	63301905	0.9704
5-2-12_FRAS190021648-1a	Adult	Cattle2	Thyroid	Endocrine	#FD7446FF	69895554	0.9643
5-5-12_FRAS192008191-1a	Adult	Cattle5	Thyroid	Endocrine	#FD7446FF	60866750	0.9771
3-2-12_FRAS192008048-1a	Newborn	Cattle2	Thyroid	Endocrine	#FD7446FF	39546132	0.9758
3-4-12_FRAS192008095-1a	Newborn	Cattle4	Thyroid	Endocrine	#FD7446FF	42359432	0.9787
3-5-12_FRAS192008143-1a	Newborn	Cattle5	Thyroid	Endocrine	#FD7446FF	44452986	0.9743
4-1_FRAS210038452-1r	Young	Cattle1	Thyroid	Endocrine	#FD7446FF	50845977	0.9739
4-2_FRAS210038500-1r	Young	Cattle2	Thyroid	Endocrine	#FD7446FF	44244605	0.967
4-3_FRAS210038548-2r	Young	Cattle3	Thyroid	Endocrine	#FD7446FF	47884569	0.9772
5-2-9_FRAS190021645-1a	Adult	Cattle2	Lymph_gland	Immune	#D5E4A2FF	79418351	0.9553
5-3-9_FRAS190021834-2a	Adult	Cattle3	Lymph_gland	Immune	#D5E4A2FF	53145505	0.9539
5-5-9_FRAS192008188-1a	Adult	Cattle5	Lymph_gland	Immune	#D5E4A2FF	66814293	0.9137
3-2-9_FRAS192008045-1a	Newborn	Cattle2	Lymph_gland	Immune	#D5E4A2FF	51300278	0.9714
3-4-9_FRAS192008092-1a	Newborn	Cattle4	Lymph_gland	Immune	#D5E4A2FF	55089606	0.9735
3-5-9_FRAS192008140-1a	Newborn	Cattle5	Lymph_gland	Immune	#D5E4A2FF	40257464	0.9666
4-1_FRAS210038449-1r	Young	Cattle1	Lymph_gland	Immune	#D5E4A2FF	45570329	0.9606
4-2_FRAS210038497-1r	Young	Cattle2	Lymph_gland	Immune	#D5E4A2FF	47394474	0.9603
4-3_FRAS210038545-1r	Young	Cattle3	Lymph_gland	Immune	#D5E4A2FF	45394061	0.9549
5-2-35_FRAS190021671-1a	Adult	Cattle2	Spleen	Immune	#D5E4A2FF	63608005	0.946
5-3-35_FRAS190021860-2a	Adult	Cattle3	Spleen	Immune	#D5E4A2FF	50631196	0.9441
5-5-35_FRAS192008212-1a	Adult	Cattle5	Spleen	Immune	#D5E4A2FF	64161168	0.9487
3-2-35_FRAS192008066-1a	Newborn	Cattle2	Spleen	Immune	#D5E4A2FF	53885252	0.9699
3-4-35_FRAS192008113-1a	Newborn	Cattle4	Spleen	Immune	#D5E4A2FF	52286661	0.9702
3-5-35_FRAS192008161-1a	Newborn	Cattle5	Spleen	Immune	#D5E4A2FF	51752564	0.9684
4-1_FRAS210038470-1r	Young	Cattle1	Spleen	Immune	#D5E4A2FF	40168885	0.9525
4-2_FRAS210038518-1r	Young	Cattle2	Spleen	Immune	#D5E4A2FF	47365846	0.9504
4-3_FRAS210038566-2r	Young	Cattle3	Spleen	Immune	#D5E4A2FF	56088931	0.9606
5-2-42_FRAS190021678-1a	Adult	Cattle2	Thymus	Immune	#D5E4A2FF	65690610	0.965
5-3-42_FRAS190021867-2a	Adult	Cattle3	Thymus	Immune	#D5E4A2FF	51535681	0.9619
5-5-42_FRAS192008218-1a	Adult	Cattle5	Thymus	Immune	#D5E4A2FF	45389186	0.9698
3-2-42_FRAS192008073-1a	Newborn	Cattle2	Thymus	Immune	#D5E4A2FF	48667641	0.9725
3-4-42_FRAS192008120-1a	Newborn	Cattle4	Thymus	Immune	#D5E4A2FF	50086079	0.9729
4-1_FRAS210038476-1r	Young	Cattle1	Thymus	Immune	#D5E4A2FF	41260990	0.9644
4-2_FRAS210038524-1r	Young	Cattle2	Thymus	Immune	#D5E4A2FF	43539434	0.9618
4-3_FRAS210038572-1r	Young	Cattle3	Thymus	Immune	#D5E4A2FF	46241736	0.9674
5-2-46_FRAS190021682-1a	Adult	Cattle2	Bladder	Kidney&Bladder	#197EC0FF	56284718	0.9508
5-3-46_FRAS190021871-2a	Adult	Cattle3	Bladder	Kidney&Bladder	#197EC0FF	59085255	0.9573
5-5-46_FRAS192008222-1a	Adult	Cattle5	Bladder	Kidney&Bladder	#197EC0FF	49795527	0.9697
3-4-46_FRAS192008124-1a	Newborn	Cattle4	Bladder	Kidney&Bladder	#197EC0FF	52506614	0.9743
4-1_FRAS210038480-1r	Young	Cattle1	Bladder	Kidney&Bladder	#197EC0FF	43245003	0.958
4-2_FRAS210038528-3r	Young	Cattle2	Bladder	Kidney&Bladder	#197EC0FF	40213076	0.9632
4-3_FRAS210038576-1r	Young	Cattle3	Bladder	Kidney&Bladder	#197EC0FF	44315032	0.9626
5-2-43_FRAS190021679-1a	Adult	Cattle2	Renal_cortical	Kidney&Bladder	#197EC0FF	64228387	0.968
5-3-43_FRAS190021868-2a	Adult	Cattle3	Renal_cortical	Kidney&Bladder	#197EC0FF	60232174	0.9701
5-5-43_FRAS192008219-1a	Adult	Cattle5	Renal_cortical	Kidney&Bladder	#197EC0FF	50478404	0.9745
3-2-43_FRAS192008074-1a	Newborn	Cattle2	Renal_cortical	Kidney&Bladder	#197EC0FF	58849718	0.9744
3-4-43_FRAS192008121-1a	Newborn	Cattle4	Renal_cortical	Kidney&Bladder	#197EC0FF	53450551	0.9763
3-5-43_FRAS192008169-1a	Newborn	Cattle5	Renal_cortical	Kidney&Bladder	#197EC0FF	44161534	0.974
4-1_FRAS210038477-1r	Young	Cattle1	Renal_cortical	Kidney&Bladder	#197EC0FF	41501757	0.9719
4-2_FRAS210038525-1r	Young	Cattle2	Renal_cortical	Kidney&Bladder	#197EC0FF	43113307	0.9651
4-3_FRAS210038573-1r	Young	Cattle3	Renal_cortical	Kidney&Bladder	#197EC0FF	40363047	0.9693
5-2-44_FRAS190021680-1a	Adult	Cattle2	Renal_medulla	Kidney&Bladder	#197EC0FF	49003740	0.969
5-3-44_FRAS190021869-2a	Adult	Cattle3	Renal_medulla	Kidney&Bladder	#197EC0FF	65256187	0.9676
5-5-44_FRAS192008220-1a	Adult	Cattle5	Renal_medulla	Kidney&Bladder	#197EC0FF	55306506	0.9724
3-2-44_FRAS192008075-1a	Newborn	Cattle2	Renal_medulla	Kidney&Bladder	#197EC0FF	58769756	0.975
3-4-44_FRAS192008122-1a	Newborn	Cattle4	Renal_medulla	Kidney&Bladder	#197EC0FF	43338957	0.9734
3-5-44_FRAS192008170-1a	Newborn	Cattle5	Renal_medulla	Kidney&Bladder	#197EC0FF	48960134	0.9718
4-1_FRAS210038478-1r	Young	Cattle1	Renal_medulla	Kidney&Bladder	#197EC0FF	41030577	0.968
4-2_FRAS210038526-1r	Young	Cattle2	Renal_medulla	Kidney&Bladder	#197EC0FF	45496319	0.9659
4-3_FRAS210038574-1r	Young	Cattle3	Renal_medulla	Kidney&Bladder	#197EC0FF	43447157	0.9678
5-2-34_FRAS190021670-1a	Adult	Cattle2	Liver	Liver	#CD99F6	61923331	0.9657
5-3-34_FRAS190021859-2a	Adult	Cattle3	Liver	Liver	#CD99F6	47713533	0.9697
5-5-34_FRAS192008211-1a	Adult	Cattle5	Liver	Liver	#CD99F6	57774238	0.9775
3-2-34_FRAS192008065-1a	Newborn	Cattle2	Liver	Liver	#CD99F6	56167064	0.9694
3-4-34_FRAS192008112-1a	Newborn	Cattle4	Liver	Liver	#CD99F6	53244534	0.98
3-5-34_FRAS192008160-1a	Newborn	Cattle5	Liver	Liver	#CD99F6	49287704	0.974
4-1_FRAS210038469-1r	Young	Cattle1	Liver	Liver	#CD99F6	41188878	0.9706
4-2_FRAS210038517-1r	Young	Cattle2	Liver	Liver	#CD99F6	45008114	0.9711
4-3_FRAS210038565-1r	Young	Cattle3	Liver	Liver	#CD99F6	42605816	0.9722
5-2-37_FRAS190021673-1a	Adult	Cattle2	Heart_muscle	Muscle	#46732EFF	68424450	0.9665
5-3-37_FRAS190021862-2a	Adult	Cattle3	Heart_muscle	Muscle	#46732EFF	52614889	0.9669
5-5-37_FRAS192008213-1a	Adult	Cattle5	Heart_muscle	Muscle	#46732EFF	58318485	0.9743
3-2-37_FRAS192008068-1a	Newborn	Cattle2	Heart_muscle	Muscle	#46732EFF	45768445	0.9729
3-4-37_FRAS192008115-1a	Newborn	Cattle4	Heart_muscle	Muscle	#46732EFF	50941712	0.9772
3-5-37_FRAS192008163-1a	Newborn	Cattle5	Heart_muscle	Muscle	#46732EFF	53163177	0.9768
4-1_FRAS210038471-1r	Young	Cattle1	Heart_muscle	Muscle	#46732EFF	42279976	0.968
4-2_FRAS210038519-1r	Young	Cattle2	Heart_muscle	Muscle	#46732EFF	39049039	0.962
4-3_FRAS210038567-2r	Young	Cattle3	Heart_muscle	Muscle	#46732EFF	48268969	0.9768
5-2-61_FRAS190021697-1a	Adult	Cattle2	Longissimus_muscle	Muscle	#46732EFF	64609454	0.9526
5-3-61_FRAS190021886-1a	Adult	Cattle3	Longissimus_muscle	Muscle	#46732EFF	60406985	0.9051
5-5-61_FRAS192008232-1a	Adult	Cattle5	Longissimus_muscle	Muscle	#46732EFF	48127865	0.9726
3-2-61_FRAS192008085-1a	Newborn	Cattle2	Longissimus_muscle	Muscle	#46732EFF	44396292	0.9736
3-4-61_FRAS192008132-1a	Newborn	Cattle4	Longissimus_muscle	Muscle	#46732EFF	55006802	0.9769
3-5-61_FRAS192008179-1a	Newborn	Cattle5	Longissimus_muscle	Muscle	#46732EFF	58714346	0.9711
4-1_FRAS202095940-1r	Young	Cattle1	Longissimus_muscle	Muscle	#46732EFF	38952205	0.9713
4-2_FRAS202095941-1r	Young	Cattle2	Longissimus_muscle	Muscle	#46732EFF	43145269	0.97
4-3_FRAS202095942-1r	Young	Cattle3	Longissimus_muscle	Muscle	#46732EFF	40554709	0.9734
5-2-51_FRAS190021687-1a	Adult	Cattle2	Antiprostate	Reproductive	#71D0F5FF	62840724	0.9662
5-3-51_FRAS190021876-1a	Adult	Cattle3	Antiprostate	Reproductive	#71D0F5FF	55604379	0.9611
3-2-51_FRAS192008081-1a	Newborn	Cattle2	Antiprostate	Reproductive	#71D0F5FF	49976096	0.9725
3-4-51_FRAS192008129-1a	Newborn	Cattle4	Antiprostate	Reproductive	#71D0F5FF	49640175	0.9769
4-1_FRAS210038485-1r	Young	Cattle1	Antiprostate	Reproductive	#71D0F5FF	43591442	0.963
4-2_FRAS210038533-1r	Young	Cattle2	Antiprostate	Reproductive	#71D0F5FF	43270311	0.9632
5-2-49_FRAS190021685-1a	Adult	Cattle2	Epididymis	Reproductive	#71D0F5FF	59744439	0.9586
5-3-49_FRAS190021874-1a	Adult	Cattle3	Epididymis	Reproductive	#71D0F5FF	53352771	0.9656
5-5-49_FRAS192008225-1a	Adult	Cattle5	Epididymis	Reproductive	#71D0F5FF	49310600	0.9666
3-2-49_FRAS192008079-1a	Newborn	Cattle2	Epididymis	Reproductive	#71D0F5FF	57221726	0.9754
3-4-49_FRAS192008127-1a	Newborn	Cattle4	Epididymis	Reproductive	#71D0F5FF	46009098	0.9709
3-5-49_FRAS192008174-1a	Newborn	Cattle5	Epididymis	Reproductive	#71D0F5FF	56283901	0.9722
4-1_FRAS210038483-1r	Young	Cattle1	Epididymis	Reproductive	#71D0F5FF	44639809	0.9638
4-2_FRAS210038531-2r	Young	Cattle2	Epididymis	Reproductive	#71D0F5FF	43122914	0.9626
4-3_FRAS210038579-1r	Young	Cattle3	Epididymis	Reproductive	#71D0F5FF	48530729	0.9675
5-3-53_FRAS190021878-1a	Adult	Cattle3	Penis	Reproductive	#71D0F5FF	57202201	0.9583
5-5-53_FRAS192008229-1a	Adult	Cattle5	Penis	Reproductive	#71D0F5FF	51325107	0.9686
3-2-53_FRAS192008083-1a	Newborn	Cattle2	Penis	Reproductive	#71D0F5FF	47863304	0.9733
3-4-53_FRAS192008130-1a	Newborn	Cattle4	Penis	Reproductive	#71D0F5FF	46489726	0.9717
3-5-53_FRAS192008177-1a	Newborn	Cattle5	Penis	Reproductive	#71D0F5FF	53086942	0.9742
4-1_FRAS210038486-1r	Young	Cattle1	Penis	Reproductive	#71D0F5FF	45614293	0.9635
4-2_FRAS210038534-1r	Young	Cattle2	Penis	Reproductive	#71D0F5FF	41949858	0.9452
4-3_FRAS210038582-1r	Young	Cattle3	Penis	Reproductive	#71D0F5FF	46455557	0.9631
5-3-52_FRAS190021877-1a	Adult	Cattle3	Prostate	Reproductive	#71D0F5FF	59347112	0.9615
3-2-52_FRAS192008082-1a	Newborn	Cattle2	Prostate	Reproductive	#71D0F5FF	44867203	0.9743
3-5-52_FRAS192008176-1a	Newborn	Cattle5	Prostate	Reproductive	#71D0F5FF	55565395	0.9722
5-2-50_FRAS190021686-1a	Adult	Cattle2	Seminal_vesicle	Reproductive	#71D0F5FF	62840724	0.9603
3-2-50_FRAS192008080-1a	Newborn	Cattle2	Seminal_vesicle	Reproductive	#71D0F5FF	46497815	0.9756
3-4-50_FRAS192008128-1a	Newborn	Cattle4	Seminal_vesicle	Reproductive	#71D0F5FF	40126969	0.9735
3-5-50_FRAS192008175-1a	Newborn	Cattle5	Seminal_vesicle	Reproductive	#71D0F5FF	60906854	0.974
4-1_FRAS210038484-1r	Young	Cattle1	Seminal_vesicle	Reproductive	#71D0F5FF	42075366	0.969
4-3_FRAS210038580-1r	Young	Cattle3	Seminal_vesicle	Reproductive	#71D0F5FF	44933950	0.9679
5-2-48_FRAS190021684-1a	Adult	Cattle2	Testis	Reproductive	#71D0F5FF	55851759	0.9627
5-3-48_FRAS190021873-1a	Adult	Cattle3	Testis	Reproductive	#71D0F5FF	51630252	0.97
5-5-48_FRAS192008224-1a	Adult	Cattle5	Testis	Reproductive	#71D0F5FF	58203366	0.9713
3-2-48_FRAS192008078-1a	Newborn	Cattle2	Testis	Reproductive	#71D0F5FF	46364463	0.9743
3-4-48_FRAS192008126-1a	Newborn	Cattle4	Testis	Reproductive	#71D0F5FF	52808884	0.976
3-5-48_FRAS192008173-1a	Newborn	Cattle5	Testis	Reproductive	#71D0F5FF	53346300	0.9722
4-1_FRAS210038482-1r	Young	Cattle1	Testis	Reproductive	#71D0F5FF	41435871	0.9718
4-2_FRAS210038530-1r	Young	Cattle2	Testis	Reproductive	#71D0F5FF	39483587	0.9659
4-3_FRAS210038578-1r	Young	Cattle3	Testis	Reproductive	#71D0F5FF	40801076	0.9682
5-2-41_FRAS190021677-1a	Adult	Cattle2	Lung	Respiratory	#FD8CC1FF	55185869	0.9625
5-3-41_FRAS190021866-2a	Adult	Cattle3	Lung	Respiratory	#FD8CC1FF	56943289	0.961
5-5-41_FRAS192008217-1a	Adult	Cattle5	Lung	Respiratory	#FD8CC1FF	60078688	0.9631
3-2-41_FRAS192008072-1a	Newborn	Cattle2	Lung	Respiratory	#FD8CC1FF	49181587	0.9751
3-4-41_FRAS192008119-1a	Newborn	Cattle4	Lung	Respiratory	#FD8CC1FF	57277705	0.9766
3-5-41_FRAS192008167-1a	Newborn	Cattle5	Lung	Respiratory	#FD8CC1FF	42349892	0.9712
4-1_FRAS210038475-1r	Young	Cattle1	Lung	Respiratory	#FD8CC1FF	40347296	0.959
4-2_FRAS210038523-1r	Young	Cattle2	Lung	Respiratory	#FD8CC1FF	50944542	0.9606
4-3_FRAS210038571-1r	Young	Cattle3	Lung	Respiratory	#FD8CC1FF	40042052	0.9598
5-2-11_FRAS190021647-1a	Adult	Cattle2	Nasal_mucosa	Respiratory	#FD8CC1FF	66349923	0.9517
5-3-11_FRAS190021836-2a	Adult	Cattle3	Nasal_mucosa	Respiratory	#FD8CC1FF	55857960	0.9552
5-5-11_FRAS192008190-1a	Adult	Cattle5	Nasal_mucosa	Respiratory	#FD8CC1FF	54940987	0.9576
3-2-11_FRAS192008047-1a	Newborn	Cattle2	Nasal_mucosa	Respiratory	#FD8CC1FF	43484775	0.9747
3-4-11_FRAS192008094-1a	Newborn	Cattle4	Nasal_mucosa	Respiratory	#FD8CC1FF	54304467	0.9762
3-5-11_FRAS192008142-1a	Newborn	Cattle5	Nasal_mucosa	Respiratory	#FD8CC1FF	55649507	0.9758
4-1_FRAS210038451-1r	Young	Cattle1	Nasal_mucosa	Respiratory	#FD8CC1FF	40554806	0.9546
4-2_FRAS210038499-1r	Young	Cattle2	Nasal_mucosa	Respiratory	#FD8CC1FF	40315905	0.9562
4-3_FRAS210038547-1r	Young	Cattle3	Nasal_mucosa	Respiratory	#FD8CC1FF	42572479	0.9602
5-2-40_FRAS190021676-1a	Adult	Cattle2	Trachea	Respiratory	#FD8CC1FF	66001476	0.9673
5-3-40_FRAS190021865-2a	Adult	Cattle3	Trachea	Respiratory	#FD8CC1FF	46829275	0.9466
5-5-40_FRAS192008216-1a	Adult	Cattle5	Trachea	Respiratory	#FD8CC1FF	56800524	0.955
3-2-40_FRAS192008071-1a	Newborn	Cattle2	Trachea	Respiratory	#FD8CC1FF	53431755	0.9732
3-4-40_FRAS192008118-1a	Newborn	Cattle4	Trachea	Respiratory	#FD8CC1FF	47512241	0.9776
3-5-40_FRAS192008166-1a	Newborn	Cattle5	Trachea	Respiratory	#FD8CC1FF	57188559	0.9721
4-1_FRAS210038474-1r	Young	Cattle1	Trachea	Respiratory	#FD8CC1FF	43054831	0.9515
4-2_FRAS210038522-1r	Young	Cattle2	Trachea	Respiratory	#FD8CC1FF	45568947	0.954
4-3_FRAS210038570-1r	Young	Cattle3	Trachea	Respiratory	#FD8CC1FF	46796046	0.951
5-2-1_FRAS190021637-1a	Adult	Cattle2	Cartilago_articularis	Skeletal_system	#1A9993FF	46429396	0.9714
5-5-1_FRAS192008182-1a	Adult	Cattle5	Cartilago_articularis	Skeletal_system	#1A9993FF	53145505	0.9694
3-2-1_FRAS192008040-1a	Newborn	Cattle2	Cartilago_articularis	Skeletal_system	#1A9993FF	49150932	0.9768
3-4-1_FRAS192008087-1a	Newborn	Cattle4	Cartilago_articularis	Skeletal_system	#1A9993FF	51300278	0.9776
3-5-1_FRAS192008135-1a	Newborn	Cattle5	Cartilago_articularis	Skeletal_system	#1A9993FF	55089606	0.9757
4-1_FRAS210038442-1r	Young	Cattle1	Cartilago_articularis	Skeletal_system	#1A9993FF	43355086	0.9697
4-2_FRAS210038490-1r	Young	Cattle2	Cartilago_articularis	Skeletal_system	#1A9993FF	47547860	0.9716
4-3_FRAS210038538-1r	Young	Cattle3	Cartilago_articularis	Skeletal_system	#1A9993FF	45416872	0.9619
3-2-4_FRAS192008042-1a	Newborn	Cattle2	Fibrous_cartilage	Skeletal_system	#1A9993FF	45247369	0.9747
3-4-4_FRAS192008089-1a	Newborn	Cattle4	Fibrous_cartilage	Skeletal_system	#1A9993FF	53784565	0.9761
4-1_FRAS210038444-1r	Young	Cattle1	Fibrous_cartilage	Skeletal_system	#1A9993FF	40419332	0.9504
4-2_FRAS210038492-2r	Young	Cattle2	Fibrous_cartilage	Skeletal_system	#1A9993FF	45583383	0.9694
4-3_FRAS210038540-3r	Young	Cattle3	Fibrous_cartilage	Skeletal_system	#1A9993FF	42657559	0.9584
5-2-5_FRAS190021641-1a	Adult	Cattle2	Marrow	Skeletal_system	#1A9993FF	62840724	0.957
5-3-5_FRAS190021830-2a	Adult	Cattle3	Marrow	Skeletal_system	#1A9993FF	53352771	0.9555
5-5-5_FRAS192008184-1a	Adult	Cattle5	Marrow	Skeletal_system	#1A9993FF	49310600	0.9655
4-1_FRAS210038445-1r	Young	Cattle1	Marrow	Skeletal_system	#1A9993FF	41612831	0.9653
4-2_FRAS210038493-1r	Young	Cattle2	Marrow	Skeletal_system	#1A9993FF	41461058	0.9651
4-3_FRAS210038541-1r	Young	Cattle3	Marrow	Skeletal_system	#1A9993FF	46992494	0.9615
5-2-2_FRAS190021638-1a	Adult	Cattle2	Rib_cartilage	Skeletal_system	#1A9993FF	64252379	0.904
5-3-2_FRAS190021827-2a	Adult	Cattle3	Rib_cartilage	Skeletal_system	#1A9993FF	63899987	0.9636
3-2-2_FRAS192008041-1a	Newborn	Cattle2	Rib_cartilage	Skeletal_system	#1A9993FF	49150932	0.9755
3-4-2_FRAS192008088-1a	Newborn	Cattle4	Rib_cartilage	Skeletal_system	#1A9993FF	40134209	0.9771
3-5-2_FRAS192008136-1a	Newborn	Cattle5	Rib_cartilage	Skeletal_system	#1A9993FF	46571704	0.973
4-1_FRAS210038443-1r	Young	Cattle1	Rib_cartilage	Skeletal_system	#1A9993FF	46690984	0.9693
4-2_FRAS210038491-1r	Young	Cattle2	Rib_cartilage	Skeletal_system	#1A9993FF	41910339	0.957
4-3_FRAS210038539-1r	Young	Cattle3	Rib_cartilage	Skeletal_system	#1A9993FF	44652862	0.9517
3-4-65_FRAS192008133-1a	Newborn	Cattle4	Xiphoid	Skeletal_system	#1A9993FF	58238991	0.9734
3-5-65_FRAS192008180-1a	Newborn	Cattle5	Xiphoid	Skeletal_system	#1A9993FF	56448315	0.975
4-1_FRAS210038489-1r	Young	Cattle1	Xiphoid	Skeletal_system	#1A9993FF	41664764	0.9654
4-2_FRAS210038537-1r	Young	Cattle2	Xiphoid	Skeletal_system	#1A9993FF	50494105	0.948
4-3_FRAS210038585-1r	Young	Cattle3	Xiphoid	Skeletal_system	#1A9993FF	46429396	0.9718
5-2-59_FRAS190021695-1a	Adult	Cattle2	Skin	Skin	#C80813FF	62840724	0.9471
5-3-59_FRAS190021884-1a	Adult	Cattle3	Skin	Skin	#C80813FF	58288704	0.9582
5-5-59_FRAS192008231-1a	Adult	Cattle5	Skin	Skin	#C80813FF	52063131	0.9736
3-2-59_FRAS192008084-1a	Newborn	Cattle2	Skin	Skin	#C80813FF	45912739	0.9734
3-5-59_FRAS192008178-1a	Newborn	Cattle5	Skin	Skin	#C80813FF	45781662	0.971
4-1_FRAS210038488-1r	Young	Cattle1	Skin	Skin	#C80813FF	42615102	0.9594
4-2_FRAS210038536-1r	Young	Cattle2	Skin	Skin	#C80813FF	44163552	0.9501
4-3_FRAS210038584-1r	Young	Cattle3	Skin	Skin	#C80813FF	49820718	0.9677
