## Supplementary material for "A Cattle BodyMap of Transcriptome across 52 Tissues and 3 Developmental Stages Reveals New Genetic Insights into Beef Production Traits": TableS2.xlsx

### Sheet: Common_KEGG
KEGGID	Pvalue	OddsRatio	ExpCount	Count	Size	Term	Symbols	Qvalue
1100	1.15973e-19	1.88368	607.88	739	1082	Metabolic pathways	CS;ADA;AK1;AK2;AMT;ASS1;DBT;GAA;GPI;HK1;MTR;MMUT;NNT;TST;XDH;ABAT;ACO2;ALPL;AMD1;AOC3;COX4I1;COX8A;DNMT1;DPYD;ENO1;EXT2;FASN;FDPS;FECH;FUT8;G6PD;GAPDH;GART;GLCE;GLUL;GOT1;GUK1;HPRT1;IDH1;LDHA;LDHB;MAOA;MDH2;DHRS4;ODC1;PON2;PPT1;SDHA;SDHD;DHRS3;TPI1;UGDH;UGP2;UMPS;UQCR11;ACACA;ATP5PO;ATP6V1G1;BCAT2;CHSY1;CRYL1;ECHS1;FDFT1;GCNT1;GFPT1;B4GALT1;GLUD1;HSD17B10;HADHA;HADHB;HYAL2;IMPA1;INPP1;NT5C2;PLCB4…	8.06086e-18
4120	1.87462e-19	8.27298	75.8446	123	135	Ubiquitin mediated proteolysis	UBE2K;SOCS3;UBE2A;UBA1;UBE2D3;BRCA1;CUL1;UBA7;CUL7;STUB1;UBE2Q1;SAE1;UBE2J2;UBE2C;UBA2;NEDD4;SYVN1;ITCH;UBE3C;PIAS1;UBE2L6;NEDD4L;CUL5;HERC3;PPIL2;UBE2Q2;HUWE1;DDB1;UBE2B;WWP2;FBXO2;UBA3;CDC23;UBE3B;WWP1;PRPF19;SMURF1;BIRC3;TRIP12;UBOX5;ANAPC4;CDC20;UBE2I;UBR5;RNF7;UBE4A;SOCS1;UBA6;ERCC8;RBX1;SKP2;DDB2;COP1;UBE4B;TRIM32;MAP3K1;KLHL13;FZR1;KEAP1;UBE3A;HERC4;PIAS2;BTRC;BIRC6;CUL3;UBE2E3;MID1;SIAH1;…	8.06086e-18
3040	1.1129e-18	9.09832	69.1028	113	123	Spliceosome	HSPA2;HSPA8;HSPA1A;CTNNBL1;SNW1;SF3A1;SF3B3;HNRNPA1;MAGOH;SF3B4;DHX16;SRSF7;PHF5A;PRPF38A;PRPF8;PRPF18;THOC2;SRSF6;U2AF2;BCAS2;PPIL1;SRSF2;DDX46;PRPF4;SNRPD1;SF3B6;EFTUD2;RBMX;SNRPA;SRSF9;LSM7;SF3B1;PRPF3;SRSF5;SNRNP200;HNRNPC;NCBP2;SLU7;DHX15;SNRPA1;U2AF1;RBM17;PUF60;PPIH;PRPF31;PRPF40B;PRPF19;CDC40;SNRPD2;EIF4A3;HNRNPM;DHX38;SMNDC1;SYF2;SNRPG;SF3A3;CHERP;CRNKL1;HNRNPK;XAB2;THOC3;SF3B2;USP39;DDX…	3.19032e-17
4141	5.85943e-18	5.47162	91.5753	142	163	Protein processing in endoplasmic reticulum	BAX;CALR;P4HB;TRAM1;CAPN1;CAPN2;CRYAB;PDIA3;HSPA2;HSPA8;HSP90AA1;DNAJC5;HSPA1A;HYOU1;UBQLN1;HSP90B1;DNAJC3;UBE2D3;EIF2S1;PRKCSH;EIF2AK2;DNAJA2;DERL1;CANX;CUL1;PDIA4;HSPA5;NFE2L2;SEC24D;SSR4;STT3B;STUB1;OS9;SEC61A1;SEC24A;PLAA;UBE2J2;BAG2;DNAJB11;SSR2;SEC61B;UFD1;HSPH1;VCP;AMFR;EIF2AK1;STT3A;SEC31B;UBXN6;RPN1;SYVN1;DERL2;NPLOC4;ATF4;SEC24C;DDOST;EDEM1;LMAN1;MBTPS1;LOC511898;SELENOS;TRAF2;SEC13;FBX…	1.25978e-16
3010	8.05805e-14	9.23276	49.4394	81	88	Ribosome	RPSA;RPL24;RPS14;RPS25;RPS3A;RPL3;FAU;RPS28;RPL9;RPL10;RPS27A;RPLP2;RPS2;RPLP0;RPS4Y1;RPS29;RPS12;RPL21;RPS3;RPS18;RPS15A;RPL26;RPL12;RPL27;RPS8;RPL18A;RPL27A;RPL37A;RPL23;RPS7;RPL34;RPS5;RPS16;RPL35A;RPL15;RPL23A;RPL29;RPL36A;RPL13;RPL18;RPS26;RPL4;RPL19;RPL6;RPL11;RPL30;RPL7A;RPS20;RPL17;RPS15;RPL7;RPL5;RPL35;RPS19;RPS24;RPLP1;RPL10A;RPS9;RPL8;RPS13;RPS11;RPL14;RPS23;RPS10;RPS27L;RPS4X;RPL22L1;…	1.38598e-12
3013	6.66761e-13	4.11659	82.5863	123	147	Nucleocytoplasmic transport	SMN2;EIF4E;EEF1A1;PABPC1;SUMO2;EIF4A2;EIF4G2;EIF2S1;TRNT1;EIF4G1;NUP188;RNPS1;EIF5;NUP88;NUP107;EIF4A1;MAGOH;EIF4B;TACC3;SEH1L;AAAS;EIF3A;NUP155;NUP50;EIF3H;NUP54;POP5;PHAX;THOC2;KPNB1;ELAC2;EIF4EBP1;NMD3;NUP93;STRAP;PAIP1;THOC7;GEMIN2;NUP85;XPO1;NCBP2;EIF1AX;NUP35;POP1;TGS1;RPP38;NXF1;RPP25L;EIF2S3;SEC13;NXT2;RAE1;NUP153;EIF1B;EIF3F;EIF2B2;EIF4A3;RPP14;EIF3D;UBE2I;SNUPN;PRMT5;GEMIN8;EIF2B1;LOC51…	9.55691e-12
5012	4.44804e-12	4.04358	78.0918	116	139	Parkinson disease	COX4I1;COX8A;PPID;SDHA;SDHD;UQCR11;ATP5PO;NDUFA12;VDAC1;VDAC2;COX6A1;NDUFC1;NDUFV2;UQCRC1;UQCRC2;SLC18A2;SLC25A4;SLC25A5;SLC25A6;NDUFB8;ATP5F1A;ATP5PF;ATP5PB;ATP5PD;VDAC3;UBA1;SDHB;UQCRQ;COX5B;NDUFV1;UQCRFS1;NDUFS8;NDUFS3;NDUFS1;NDUFA11;NDUFB9;NDUFB6;ATP5F1C;NDUFA6;NDUFA1;ATP5F1B;NDUFS4;COX7A2;NDUFB1;NDUFS6;SDHC;NDUFS2;NDUFA2;NDUFB10;NDUFAB1;NDUFA4;NDUFB4;NDUFA8;NDUFB2;NDUFA5;NDUFV3;COX7C;ATP5MC2…	5.46473e-11
190	1.17079e-11	3.87353	78.6536	116	140	Oxidative phosphorylation	PPA1;COX4I1;COX8A;SDHA;SDHD;UQCR11;ATP5PO;ATP6V1G1;NDUFA12;ATP6V1A;ATP6V0D1;COX6A1;NDUFC1;NDUFV2;UQCRC1;UQCRC2;ATP6V1F;NDUFB8;ATP5F1A;ATP6V1H;ATP5PF;ATP5PB;ATP5PD;ATP6V0A1;SDHB;UQCRQ;COX5B;NDUFV1;ATP6V1E1;UQCRFS1;NDUFS8;NDUFS3;NDUFS1;NDUFA11;NDUFB9;NDUFB6;ATP5F1C;NDUFA6;NDUFA1;ATP5F1B;NDUFS4;ATP6AP1;COX7A2;NDUFB1;NDUFS6;SDHC;NDUFS2;NDUFA2;NDUFB10;NDUFAB1;NDUFA4;NDUFB4;NDUFA8;NDUFB2;NDUFA5;NDUFV3;…	1.2586e-10
4144	2.95222e-11	2.96486	107.868	151	192	Endocytosis	MET;CAV1;CLTA;CLTC;LDLR;ADRB2;ARRB1;ARRB2;CLTB;CXCR4;GRK5;HSPA2;HSPA8;IGF1R;IL2RG;TGFB1;GRK3;AP2B1;HSPA1A;PDGFRA;GRK2;PRKCZ;ASAP1;RHOA;JSP.1;EGFR;CAV2;TFRC;SH3GLB2;RABEP1;EHD4;EPN2;ARFGAP2;SNF8;VTA1;ARFGAP1;MVB12A;CHMP4C;TSG101;FOLR2;CHMP3;NEDD4;EPN1;MICOS10;ITCH;ACAP1;DNM1;PIP5K1C;DAB2;CSF1R;RAB7A;NEDD4L;EHD3;SH3KBP1;CHMP6;LDLRAP1;VPS36;SMAD6;RBSN;HGS;RAB11FIP3;DNM2;ARAP1;EHD1;GRK4;LOC512672;SH3…	2.82101e-10
5016	4.07922e-11	2.9769	105.621	148	188	Huntington disease	BAX;CLTA;CLTC;COX4I1;COX8A;PPID;SDHA;SDHD;SOD1;SOD2;TGM2;TP53;UQCR11;ATP5PO;CLTB;CREB1;CREB3;NDUFA12;PLCB4;PPARG;VDAC1;VDAC2;AP2B1;COX6A1;NDUFC1;NDUFV2;POLR2A;UQCRC1;UQCRC2;SLC25A4;SLC25A5;SLC25A6;NDUFB8;ATP5F1A;ATP5PF;ATP5PB;ATP5PD;VDAC3;SDHB;UQCRQ;COX5B;NDUFV1;UQCRFS1;PLCB1;NDUFS8;NDUFS3;NDUFS1;ITPR1;NDUFA11;NDUFB9;NDUFB6;ATP5F1C;NDUFA6;NDUFA1;ATP5F1B;NDUFS4;COX7A2;NDUFB1;NDUFS6;SDHC;NDUFS2;NDU…	3.50813e-10
4142	1.40485e-10	4.11804	65.7319	98	117	Lysosome	GAA;NPC2;AP3D1;CLTA;CLTC;CTSB;CTSV;LGMN;M6PR;PPT1;PSAP;CLTB;IGF2R;LAMP1;MANBA;ATP6V0D1;DNASE2;PLA2G15;MAN2B1;ATP6V1H;CTSD;ATP6V0A1;NPC1;ATP6AP1;CTSS;ATP6V0A2;CTSC;LAPTM4A;LAPTM4B;CD63;CTSZ;AP1M1;HEXA;GM2A;CLN3;CD68;SMPD1;ARSA;NEU1;ATP6V0B;MCOLN1;AP1B1;GLB1;AP1G1;GNPTG;AP3S2;GNPTAB;CTSF;CD164;CTSH;GGA3;ASAH1;IDUA;AGA;SORT1;HGSNAT;AP4B1;LAPTM5;GNS;LOC512464;CTSK;ARSG;TCIRG1;AP3M1;TPP1;GUSB;GALNS;NA…	1.09834e-09
3018	2.49256e-09	6.79353	37.6414	60	67	RNA degradation	BTG1;ENO1;PABPC1;DCPS;EXOSC1;C1D;TOB2;EXOSC9;CNOT7;PNPT1;DHX36;LSM7;ZCCHC7;HSPD1;MPHOSPH6;EDC4;WDR61;DDX6;DCP1B;XRN2;HSPA9;EDC3;CNOT6L;PAN3;MTREX;TENT4A;PARN;CNOT3;EXOSC8;EXOSC3;CNOT8;CNOT2;CNOT1;TTC37;PABPC4;CNOT6;EXOSC10;LSM1;CNOT9;PATL1;LSM2;PAN2;BTG2;ENO3;XRN1;CNOT4;CNOT10;BTG3;LSM8;LSM4;LSM3;LSM5;EXOSC2;LSM6;EXOSC4;DIS3;TOB1;DCP1A;EXOSC6;EXOSC5	1.78633e-08
3008	3.05474e-09	5.39676	43.8213	68	78	Ribosome biogenesis in eukaryotes	CSNK2A1;CSNK2A2;EIF6;NOB1;NOP56;LSG1;UTP14A;LOC505600;UTP18;GNL3;RBM28;NOP58;GNL2;POP5;GNL3L;FCF1;NMD3;UTP4;XPO1;POP1;RPP38;REXO1;NXF1;RPP25L;RRP7;NXT2;SBDS;IMP4;TCOF1;WDR36;PWP2;WDR3;BMS1;NAT10;GAR1;EMG1;RIOK1;XRN2;NXT1;NHP2;WDR75;GTPBP4;DKC1;UTP15;EFL1;MPHOSPH10;RPP40;NVL;REXO5;TAF9;MDN1;WDR43;CSNK2B;REXO2;DROSHA;RAN;RIOK2;XRN1;POP4;UTP6;RPP30;NOP10;POP7;TBL3;SNU13;RCL1;NOL6;SPATA5	2.02083e-08
3420	5.27865e-09	16.5828	24.7197	42	44	Nucleotide excision repair	POLD1;POLD2;RFC4;RPA1;RPA2;ERCC3;RFC5;CETN2;RFC2;ERCC5;POLE3;GTF2H2;GTF2H3;DDB1;RPA3;GTF2H1;CDK7;PCNA;RFC3;ERCC4;GTF2H5;POLE2;ERCC8;RBX1;DDB2;ERCC6;XPC;RAD23B;MNAT1;POLD3;XPA;CUL4B;RAD23A;POLE4;CCNH;ERCC1;POLD4;CUL4A;LOC780968;LIG1;ERCC2;GTF2H4	3.2426e-08
5010	7.00521e-09	2.66216	97.1934	133	173	Alzheimer disease	APP;LPL;APOE;CDK5;COX4I1;COX8A;GAPDH;SDHA;SDHD;UQCR11;ATP5PO;CAPN1;CAPN2;NDUFA12;HSD17B10;ITPR2;PLCB4;PSEN2;ADAM10;COX6A1;NDUFC1;NDUFV2;PPP3R1;UQCRC1;UQCRC2;FAS;NDUFB8;TNFRSF1A;ATP5F1A;ATP5PF;ATP5PB;PSEN1;ATP5PD;SDHB;PPP3CA;UQCRQ;COX5B;NDUFV1;UQCRFS1;PLCB1;NDUFS8;NDUFS3;NDUFS1;ITPR1;NDUFA11;CALM;NDUFB9;NDUFB6;ATP5F1C;NDUFA6;MAPK1;NDUFA1;ATP5F1B;NDUFS4;COX7A2;NDUFB1;NDUFS6;SDHC;NDUFS2;NDUFA2;NDUFB…	4.01632e-08
240	1.18107e-08	3.97383	53.9339	80	96	Pyrimidine metabolism	DPYD;UMPS;AK3;NT5C2;POLD1;POLD2;POLR2A;POLR1B;TXNRD1;TXNRD2;TXNRD3;NME1;PNP;CAD;POLR2C;TK1;RRM1;POLR2H;POLR3GL;CTPS1;DTYMK;POLR3C;TYMS;DUT;POLR3D;ENTPD6;PNPT1;NME6;CMPK1;POLE3;POLR1E;NT5C3A;POLR2E;PRIM2;POLA2;NME3;POLR1C;CANT1;POLE2;UCK1;POLR2G;RRM2B;POLR3F;DCK;ENTPD4;NT5C;ENTPD5;DHODH;UCKL1;LOC534181;POLR2F;NME7;POLA1;POLR1H;POLR1A;POLD3;POLR2B;POLR1D;POLR3A;POLR2J;POLR3B;UPRT;UCK2;ITPA;POLE4;PO…	6.34826e-08
970	7.63465e-08	14.5856	21.9106	37	39	Aminoacyl-tRNA biosynthesis	SARS1;WARS1;YARS1;SARS2;MTFMT;GARS1;LARS2;NARS2;FARS2;VARS1;RARS1;CARS2;PARS2;LARS1;KARS1;IARS1;TARS1;DARS1;AARS1;HARS1;TARS2;PSTK;MARS1;QARS1;MARS2;CARS1;SEPSECS;FARSA;RARS2;WARS2;IARS2;YARS2;DARS2;HARS2;NARS1;AARS2;FARSB	3.86223e-07
4722	9.04079e-08	2.91897	70.7882	99	126	Neurotrophin signaling pathway	BAX;JUN;AKT1;RAC1;TP53;IKBKB;PLCG1;PSEN2;RAP1A;YWHAE;YWHAH;CAMK2G;NFKBIA;PIK3CA;PIK3R1;PIK3R2;PSEN1;YWHAG;YWHAB;YWHAZ;CALM;MAPK1;ARHGDIB;RAP1B;RHOA;ARHGDIA;NGFR;RPS6KA5;PIK3CD;PRKCD;SH2B1;NRAS;NFKBIE;SHC1;RELA;MAP3K3;ATF4;CSK;IRAK3;MAP2K2;RPS6KA3;SORT1;MAGED1;CRK;MAPK12;IRAK2;PIK3CB;RPS6KA2;CRKL;CALM3;RAPGEF1;RAF1;RPS6KA4;MAP3K1;NFKBIB;PDK1;MAPK3;CDC42;CAMK2D;MAP2K1;PTPN11;IRAK4;RPS6KA1;IRAK1;MAP…	4.31949e-07
4110	3.65696e-07	2.75497	70.2264	97	125	Cell cycle	MCM3;TP53;SMC3;TGFB1;YWHAE;YWHAH;SMC1A;YWHAG;YWHAB;YWHAZ;HDAC1;HDAC2;CUL1;MCM4;ATR;GADD45G;CREBBP;GADD45A;CDKN2C;CDC25B;MAD2L2;MCM5;CDC45;MCM2;CDKN2D;CDK4;DBF4;CDKN1C;MYC;ORC2;CDK6;CDKN1B;CDC23;PRKDC;ZBTB17;CDKN1A;ANAPC4;SMAD3;CDC20;CDK7;ORC6;PCNA;SMAD2;CDC7;MCM6;MAD1L1;RBX1;CHEK2;SKP2;CDK2;ORC5;CDC25A;CDC14B;PKMYT1;ORC3;CCND1;RBL1;E2F4;ATM;ORC4;FZR1;RBL2;TGFB2;TFDP1;RB1;ANAPC7;E2F1;ANAPC1;PLK1;C…	1.65525e-06
4520	7.24865e-07	4.65334	34.8323	53	62	Adherens junction	MET;ACTB;RAC1;WASL;FGFR1;IGF1R;CSNK2A1;CSNK2A2;RAC2;MAPK1;RHOA;ACTG1;TJP1;EGFR;INSR;WASF2;SNAI1;AFDN;CREBBP;NECTIN2;NLK;YES1;BAIAP2;PTPN1;PTPRF;PTPN6;SMAD3;CTNND1;TCF7L1;SMAD2;SNAI2;ACTN4;ACTN1;CTNNA1;FYN;PARD3;MAP3K7;MAPK3;CDC42;NECTIN1;NECTIN3;SSX2IP;TGFBR2;SRC;PTPRM;CTNNB1;CSNK2B;SMAD4;TCF7L2;WASF3;RAC3;TCF7;VCL	3.11692e-06
5211	1.07766e-06	4.09653	38.2032	57	68	Renal cell carcinoma	JUN;MET;AKT1;ARNT;RAC1;VEGFA;HIF1A;RAP1A;TGFB1;VEGFB;VEGFC;PIK3CA;PIK3R1;PIK3R2;SLC2A1;EPAS1;MAPK1;RAP1B;PIK3CD;CREBBP;NRAS;MAP2K2;CRK;PAK2;PIK3CB;CRKL;RBX1;FH;RAPGEF1;RAF1;FLCN;MAPK3;CDC42;MAP2K1;PTPN11;PAK1;TGFB2;EGLN1;AKT2;CUL2;GRB2;EGLN3;BRAF;SOS1;TGFB3;PAK4;GAB1;ARAF;ELOC;VHL;KRAS;ELOB;LOC780968;LOC789148;AKT3;SOS2;HRAS	4.27989e-06
4146	1.09486e-06	3.61766	43.8213	64	78	Peroxisome	XDH;CROT;IDH1;DHRS4;PHYH;SOD1;SOD2;PRDX1;PAOX;NOS2;PRDX5;HMGCL;IDH2;HSD17B4;ACOT8;ECI2;MPV17;PEX1;MVK;PEX12;PEX11G;PEX11B;SLC25A17;PEX14;ECH1;ACAA1;PXMP2;SCP2;ACOX3;PEX16;EPHX2;MLYCD;HACL1;PEX2;CRAT;PMVK;ACOX1;ACSL5;PEX5;ACOX2;ABCD1;PEX11A;PEX3;EHHADH;PEX19;FAR1;ABCD3;ABCD4;CAT;PEX7;PEX6;ACSL4;ACSL1;GNPAT;PEX13;AMACR;GSTK1;AGPS;PEX10;PECR;PXMP4;NUDT12;DECR2;ACSL3	4.27989e-06
510	2.07374e-06	6.3057	25.2815	40	45	N-Glycan biosynthesis	FUT8;B4GALT1;ST6GAL1;MGAT4A;ALG9;STT3B;RFT1;DOLPP1;ALG14;ALG5;ALG1;STT3A;RPN1;DPM3;ALG6;DDOST;B4GALT3;MAN2A1;DPM2;MGAT4B;DOLK;MAN2A2;MAN1A1;MAN1A2;DPM1;RPN2;MGAT1;MGAT5;DPAGT1;ALG8;ALG2;ALG10;GANAB;ALG11;DAD1;ALG3;TUSC3;MAN1C1;ALG12;B4GALT2	7.43297e-06
5210	2.07432e-06	4.18633	35.3941	53	63	Colorectal cancer	BAX;FOS;JUN;AKT1;RAC1;TP53;TGFB1;PIK3CA;PIK3R1;PIK3R2;RAC2;MAPK1;RHOA;CASP3;BIRC5;AXIN1;PIK3CD;CYCS;MYC;AXIN2;RALGDS;SMAD3;TCF7L1;SMAD2;APPL1;PIK3CB;RAF1;CCND1;MAPK3;MSH2;MAP2K1;APC;MLH1;TGFB2;MAPK9;AKT2;TGFBR2;BRAF;TGFB3;CTNNB1;MAPK8;SMAD4;ARAF;TCF7L2;MSH6;KRAS;BAD;MSH3;RAC3;TCF7;GSK3B;AKT3;CASP9	7.43297e-06
3020	3.67299e-06	20.4361	15.1689	26	27	RNA polymerase	POLR2A;POLR1B;POLR2C;POLR2H;POLR3GL;POLR3C;POLR3D;POLR1E;POLR2E;POLR1C;POLR2G;POLR3F;POLR2F;POLR1H;POLR1A;POLR2B;POLR1D;POLR3A;POLR2J;POLR3B;POLR2I;POLR2K;POLR2L;POLR2D;POLR3K;POLR3H	1.26351e-05
3410	5.07897e-06	11.4033	17.4162	29	31	Base excision repair	APEX1;POLD1;POLD2;HMGB1;PARP1;NEIL2;POLE3;UNG;MBD4;APEX2;MUTYH;NEIL1;LIG3;PCNA;TDG;POLE2;OGG1;POLL;NTHL1;POLD3;SMUG1;POLE4;POLB;PARP4;FEN1;XRCC1;POLD4;MPG;LIG1	1.67997e-05
3060	5.35702e-06	Inf	11.798	21	21	Protein export	SRPRA;SEC11A;HSPA5;SEC11C;SEC61A1;SEC61B;SRP72;SPCS1;SRP14;SRP19;OXA1L;SRP9;SRP68;SEC62;SEC63;SRP54;SEC61A2;SEC61G;IMMP1L;SPCS3;SPCS2	1.70631e-05
3050	7.25964e-06	5.25265	25.8433	40	46	Proteasome	PSMB8;PSMC5;PSMD4;PSMB10;PSMD3;PSMA7;PSMA3;PSMB4;PSMC1;PSMA6;PSMC3;PSME2;PSMC4;PSME1;PSMB6;PSMA5;POMP;PSMA4;PSMB7;PSMD1;PSMD7;PSMD8;PSMD11;PSMD13;PSMB1;PSMA1;PSMB2;PSMC6;PSME4;PSMC2;PSMB3;PSMB5;PSMD14;PSMD12;PSMD6;PSMA2;PSMD2;PSMF1;SEM1;PSME3	2.22975e-05
5212	1.47472e-05	3.33987	38.2032	55	68	Pancreatic cancer	AKT1;CHUK;RAC1;TP53;VEGFA;IKBKB;IKBKG;TGFB1;VEGFB;VEGFC;BCL2L1;PIK3CA;PIK3R1;PIK3R2;RAC2;MAPK1;EGFR;PIK3CD;RALB;RELA;STAT3;CDK4;STAT1;CDK6;RALGDS;RAD51;SMAD3;SMAD2;PIK3CB;RAF1;RALBP1;CCND1;MAPK3;CDC42;MAP2K1;ARHGEF6;TGFB2;MAPK9;RB1;AKT2;E2F1;TGFBR2;BRAF;JAK1;RALA;TGFB3;MAPK8;SMAD4;ARAF;KRAS;BAD;NFKB1;RAC3;AKT3;CASP9	4.37332e-05
310	1.76707e-05	4.98688	24.7197	38	44	Lysine degradation	PLOD1;ECHS1;HADHA;GCDH;DLST;ALDH7A1;ALDH2;AADAT;SETDB2;ACAT1;SETMAR;ACAT2;COLGALT1;ALDH3A2;EHMT2;SETD1B;PLOD3;SETD7;EHHADH;KMT5C;AASS;SUV39H1;EHMT1;KMT5A;HADH;PLOD2;OGDH;LOC534913;TMLHE;SUV39H2;ALDH9A1;SETD2;NSD1;ASH1L;NSD2;KMT5B;SETD1A;SETDB1	5.0656e-05
520	2.22776e-05	4.50047	26.4051	40	47	Amino sugar and nucleotide sugar metabolism	GPI;HK1;UGDH;UGP2;GFPT1;CHI3L1;HEXA;GMPPA;PGM3;PGM2;GALT;NAGK;GNPDA2;PMM2;GNPNAT1;GFUS;MPI;GMPPB;CYB5R3;RENBP;CYB5R1;NANP;FCSK;AMDHD2;GNPDA1;GALE;GFPT2;GALK1;PGM1;UXS1;UAP1;GALK2;PMM1;NANS;GCK;GMDS;HEXB;GNE;FPGT;UAP1L1	6.18024e-05
5221	3.53671e-05	3.62539	31.4614	46	56	Acute myeloid leukemia	AKT1;CHUK;PIM1;IKBKB;IKBKG;PIK3CA;PIK3R1;PIK3R2;STAT5A;STAT5B;MAPK1;PPARD;RPS6KB1;JUP;PIK3CD;RPS6KB2;NRAS;RELA;PIM2;STAT3;EIF4EBP1;MAP2K2;MYC;TCF7L1;PIK3CB;RAF1;CCND1;MAPK3;MAP2K1;RARA;AKT2;GRB2;BRAF;SOS1;RUNX1T1;ARAF;TCF7L2;KRAS;BAD;NFKB1;TCF7;AKT3;SOS2;PML;MTOR;HRAS	9.5049e-05
3030	3.76297e-05	6.09381	19.6634	31	35	DNA replication	MCM3;POLD1;POLD2;MCM4;RFC4;RPA1;RNASEH2C;MCM5;RPA2;RFC5;RFC2;RNASEH2B;MCM2;POLE3;RPA3;RNASEH2A;PRIM2;POLA2;PCNA;RFC3;SSBP1;MCM6;POLE2;POLA1;POLD3;MCM7;RNASEH1;POLE4;FEN1;POLD4;LIG1	9.80653e-05
4666	7.30864e-05	2.61789	46.0685	63	82	Fc gamma R-mediated phagocytosis	HCK;AKT1;RAC1;SCIN;WASL;MYO10;PLCG1;PRKCA;PIK3CA;PIK3R1;PIK3R2;ARPC1B;RAC2;MAPK1;ASAP1;RPS6KB1;WASF2;PIK3CD;PLPP2;PRKCD;RPS6KB2;ARPC3;INPP5D;ARPC1A;DNM1;PIP5K1C;DNM2;CRK;LIMK2;PLD1;VASP;SYK;PIK3CB;CRKL;RAF1;PLD2;ASAP3;MAPK3;CDC42;SPHK2;MAP2K1;PAK1;CFL1;AKT2;LYN;GSN;LIMK1;CFL2;ARPC4;MARCKSL1;WASF3;ARPC2;DNM1L;ARPC5L;MARCKS;ARPC5;PLPP1;PLPP3;ASAP2;SPHK1;PIP5K1A;AKT3;ARF6	0.000184866
280	7.90364e-05	4.15901	24.7197	37	44	Valine, leucine and isoleucine degradation	DBT;MMUT;ABAT;BCAT2;ECHS1;HSD17B10;HADHA;HADHB;BCKDHA;BCKDHB;HMGCL;ALDH6A1;AOX1;HMGCS1;ACADSB;ACADM;ALDH7A1;MCEE;ACAA1;ALDH2;IVD;ACAT1;ACADS;HIBADH;ACAT2;ACAD8;MCCC1;ALDH3A2;PCCB;EHHADH;ACAA2;HADH;DLD;OXCT1;HIBCH;ALDH9A1;PCCA	0.000194204
5220	0.000101083	2.76053	40.4504	56	72	Chronic myeloid leukemia	AKT1;CHUK;TP53;CTBP2;IKBKB;IKBKG;TGFB1;BCL2L1;NFKBIA;PIK3CA;PIK3R1;PIK3R2;STAT5A;STAT5B;MAPK1;HDAC1;HDAC2;PIK3CD;NRAS;SHC1;RELA;MAP2K2;CDK4;MYC;CDK6;CDKN1B;CRK;CTBP1;CDKN1A;PIK3CB;CRKL;RAF1;CCND1;MAPK3;MAP2K1;PTPN11;TGFB2;RB1;AKT2;GRB2;E2F1;TGFBR2;BRAF;SOS1;TGFB3;SMAD4;MDM2;ARAF;ABL1;KRAS;BAD;NFKB1;BCR;AKT3;SOS2;HRAS	0.000239887
5213	0.000103207	3.58614	28.0906	41	50	Endometrial cancer	AKT1;TP53;PIK3CA;PIK3R1;PIK3R2;MAPK1;EGFR;AXIN1;PIK3CD;NRAS;MAP2K2;MYC;AXIN2;TCF7L1;PIK3CB;RAF1;CCND1;CTNNA1;MAPK3;MAP2K1;APC;MLH1;AKT2;GRB2;FOXO3;BRAF;SOS1;CTNNB1;ILK;ARAF;TCF7L2;PTEN;KRAS;BAD;TCF7;ELK1;GSK3B;AKT3;SOS2;CASP9;HRAS	0.000239887
3015	0.000137858	2.486	46.6304	63	83	mRNA surveillance pathway	CPSF4;CPSF3;PABPC1;PABPN1;PPP2CA;CSTF2;CPSF1;CPSF2;PAPOLA;RNPS1;CPSF7;MAGOH;MSI2;PPP2R5C;PPP2R5B;CLP1;CSTF1;PPP2R2A;CSTF3;PCF11;NCBP2;RNGTT;RNMT;NXF1;NXT2;SMG5;EIF4A3;SMG6;NUDT21;NXT1;PPP2CB;SMG1;PELO;PAPOLG;CASC3;GSPT1;UPF1;PPP2R3C;PPP2R5E;PPP2R5A;PABPC4;PPP2R1A;SMG7;ALYREF;GSPT2;DDX39B;MAGOHB;ETF1;HBS1L;DAZAP1;SAP18;UPF3B;CPSF6;UPF2;CSTF2T;SRRM1;PYM1;PPP2R3A;PPP2R5D;PPP2R1B;FIP1L1;PNN;SYMPK	0.000311994
4330	0.000180321	3.93172	23.5961	35	42	Notch signaling pathway	CTBP2;PSEN2;PSEN1;SNW1;HDAC1;KAT2B;HDAC2;PSENEN;CREBBP;NUMBL;NUMB;CTBP1;NOTCH2;KAT2A;NCSTN;DTX3L;LFNG;JAG2;ADAM17;DLL4;MAML2;DVL1;DTX3;DTX4;RFNG;DTX2;DVL3;APH1A;HES1;DVL2;NOTCH1;RBPJ;JAG1;DLL1;MAML1	0.000397631
4210	0.000188959	2.44576	46.0685	62	82	Apoptosis	BAX;AKT1;CHUK;TP53;CAPN1;CAPN2;IKBKB;IKBKG;BCL2L1;NFKBIA;PIK3CA;PIK3R1;PIK3R2;PPP3R1;PRKACA;PRKACB;FAS;TNFRSF1A;PPP3CA;ENDOG;CASP3;MYD88;FADD;CFLAR;PIK3CD;TRADD;RIPK1;PRKAR1B;CASP8;DFFA;RELA;MAP3K14;IRAK3;BID;CYCS;TRAF2;CHP1;DFFB;BIRC3;IRAK2;IL1R1;PIK3CB;CASP7;ATM;CSF2RB;PPP3CC;IRAK4;IRAK1;AKT2;AIFM1;APAF1;CASP6;ENDOD1;BIRC2;BAD;PRKAR1A;NFKB1;PPP3CB;AKT3;PRKAR2A;CASP9;IL3RA	0.000406262
20	0.000235614	5.30085	17.4162	27	31	Citrate cycle (TCA cycle)	CS;ACO2;IDH1;MDH2;SDHA;SDHD;IDH3A;PCK2;SDHB;IDH2;SDHC;PC;PDHA1;DLST;SUCLG1;SUCLA2;ACLY;DLAT;ACO1;FH;DLD;OGDH;MDH1;SUCLG2;IDH3B;PDHB;IDH3G	0.000482447
640	0.000235614	5.30085	17.4162	27	31	Propanoate metabolism	MMUT;ABAT;LDHA;LDHB;ACACA;ECHS1;HADHA;ACSS1;ALDH6A1;ACADM;ACSS2;ALDH7A1;MCEE;ALDH2;SUCLG1;ACAT1;SUCLA2;ACAT2;MLYCD;ALDH3A2;ACACB;PCCB;EHHADH;HIBCH;ALDH9A1;SUCLG2;PCCA	0.000482447
4910	0.000303451	1.93593	73.5973	93	131	Insulin signaling pathway	HK1;AKT1;FASN;ACACA;EIF4E;IKBKB;SOCS3;PIK3CA;PIK3R1;PIK3R2;PPP1CC;PRKACA;PRKACB;PRKAG1;SLC2A4;PCK2;PRKCZ;LIPE;CALM;MAPK1;SOCS2;RPS6KB1;INSR;PRKAG2;PIK3CD;PRKAR1B;PYGL;PYGB;EXOC7;RPS6KB2;NRAS;FOXO1;RPTOR;SHC1;INPP5D;PTPN1;EIF4EBP1;MAP2K2;PHKB;PTPRF;PHKG2;CRK;PPP1R3B;ACACB;PHKA2;PPP1CA;PIK3CB;CRKL;SOCS1;EIF4E2;CALM3;RAPGEF1;RAF1;MKNK1;RHEB;PRKCI;MAPK3;FLOT1;TRIP10;MAP2K1;PRKAB1;MAPK9;AKT2;GRB2;BRAF…	0.00060204
230	0.00030802	1.81531	88.7662	110	158	Purine metabolism	ADA;AK1;AK2;XDH;GART;GUK1;HPRT1;NPR2;ADCY7;NT5C2;PDE2A;PDE5A;PDE6D;POLD1;POLD2;POLR2A;POLR1B;GUCY1B1;PAICS;NME1;PNP;IMPDH1;PAPSS1;POLR2C;RRM1;POLR2H;POLR3GL;ATIC;PDE8A;PGM2;POLR3C;POLR3D;ENTPD6;PNPT1;NME6;PPAT;DGUOK;ADCY6;POLE3;ADSL;GMPS;POLR1E;PDE9A;NT5C3A;IMPDH2;PDE4A;PKM;POLR2E;AMPD2;PRIM2;POLA2;NME3;GMPR2;POLR1C;AK4;NUDT9;CANT1;POLE2;APRT;PFAS;NTPCR;PDE7B;ADSS2;PRUNE1;ADCY9;POLR2G;RRM2B;POLR3…	0.00060204
5215	0.000440912	2.25818	47.754	63	85	Prostate cancer	AKT1;CHUK;TP53;CREB1;CREB3;FGFR1;HSP90AA1;IGF1R;IKBKB;IKBKG;NFKBIA;PDGFRA;PIK3CA;PIK3R1;PIK3R2;HSP90B1;MAPK1;EGFR;PIK3CD;CREBBP;PDGFA;NRAS;FOXO1;RELA;ATF4;MAP2K2;CDKN1B;CREB3L1;CDKN1A;TCF7L1;PIK3CB;CDK2;RAF1;CCND1;PDGFRB;MAPK3;MAP2K1;CREB5;RB1;AKT2;GRB2;E2F1;BRAF;SOS1;CCNE2;CTNNB1;MDM2;ARAF;TCF7L2;PTEN;KRAS;PDGFC;BAD;NFKB1;HSP90AB1;TCF7;CREB3L2;GSK3B;AKT3;SOS2;MTOR;CASP9;HRAS	0.000842631
670	0.000460172	13.3245	10.1126	17	18	One carbon pool by folate	AMT;MTR;GART;MTFMT;MTHFR;ATIC;SHMT2;TYMS;DHFR;SHMT1;MTHFSD;MTHFS;ALDH1L2;MTHFD2;MTHFD1L;MTHFD1;MTHFD2L	0.000860321
5100	0.000529375	2.51008	37.6414	51	67	Bacterial invasion of epithelial cells	FN1;MET;ACTB;CAV1;CLTA;CLTC;RAC1;WASL;CLTB;ITGA5;ITGB1;PIK3CA;PIK3R1;PIK3R2;ARPC1B;RHOA;ACTG1;CAV2;WASF2;PIK3CD;PTK2;ARPC3;MAD2L2;CTTN;SHC1;ARPC1A;HCLS1;DNM1;ELMO1;ARHGAP10;DNM2;CRK;PXN;PIK3CB;CRKL;CTNNA1;BCAR1;CDC42;CD2AP;SRC;DOCK1;RHOG;CTNNB1;ARPC4;GAB1;ILK;ARPC2;DNM1L;ARPC5L;ARPC5;VCL	0.000968643
3430	0.000786115	7.44771	11.798	19	21	Mismatch repair	POLD1;POLD2;RFC4;RPA1;RPA2;RFC5;RFC2;RPA3;PCNA;RFC3;SSBP1;PMS2;MSH2;MLH1;POLD3;MSH6;MSH3;POLD4;LIG1	0.00140846
562	0.00105513	2.60129	31.4614	43	56	Inositol phosphate metabolism	TPI1;IMPA1;INPP1;PLCB4;PLCD1;PLCG1;SYNJ1;PIK3CA;PI4KA;PI4KB;PLCB1;ALDH6A1;PIK3CD;INPP5E;PI4K2A;PIP5K1C;PLCB2;ISYNA1;IMPA2;PLCD3;INPP5K;CDIPT;PIK3CB;ITPK1;PLCE1;IPPK;PI4K2B;PIP4K2A;PIK3C3;INPP4A;OCRL;PIK3C2B;PIK3C2A;INPP5B;PIP4K2B;PIP4K2C;PTEN;ITPKB;MINPP1;INPP5A;INPPL1;PIKFYVE;PIP5K1A	0.00185187
4662	0.0016975	2.22939	38.765	51	69	B cell receptor signaling pathway	FOS;JUN;AKT1;CHUK;RAC1;IKBKB;IKBKG;NFKBIA;PIK3CA;PIK3R1;PIK3R2;PPP3R1;PPP3CA;RAC2;MAPK1;IFITM1;PIK3CD;MALT1;NRAS;NFKBIE;INPP5D;RELA;MAP2K2;NFATC1;CD81;PTPN6;CHP1;CARD11;SYK;PIK3CB;RAF1;NFKBIB;MAPK3;MAP2K1;PPP3CC;AKT2;LYN;GRB2;SOS1;BCL10;NFATC3;KRAS;NFKB1;RAC3;NFATC4;PPP3CB;GSK3B;AKT3;SOS2;PIK3AP1;HRAS	0.00288888
5222	0.00172621	2.05436	46.6304	60	83	Small cell lung cancer	FN1;AKT1;CHUK;TP53;IKBKB;IKBKG;ITGAV;ITGB1;PTGS2;BCL2L1;COL4A1;NFKBIA;PIK3CA;PIK3R1;PIK3R2;NOS2;PIK3CD;RXRB;TRAF3;PTK2;RXRA;RELA;COL4A2;PIAS1;CDK4;CYCS;MYC;CDK6;TRAF2;BIRC3;ITGA2B;PIK3CB;SKP2;CDK2;LAMB1;LAMB2;CCND1;LAMA4;LAMB3;LAMC1;PIAS2;RB1;PIAS4;AKT2;ITGA6;PIAS3;E2F1;APAF1;CCNE2;TRAF6;BIRC2;MAX;PTEN;TRAF1;CKS1B;NFKB1;CKS2;TRAF4;AKT3;CASP9	0.00288888
4122	0.00174676	Inf	6.17993	11	11	Sulfur relay system	TST;MOCS1;MPST;MOCS2;URM1;NFS1;CTU1;MOCS3;CTU2;TRMU;LOC100297056	0.00288888
4130	0.00191774	3.25157	20.2252	29	36	SNARE interactions in vesicular transport	VAMP2;GOSR2;STX7;VAMP8;YKT6;STX4;BET1L;STX5;STX6;GOSR1;USE1;STX3;VAMP1;STX2;SNAP23;STX10;SNAP29;STX17;VAMP5;STX8;VAMP7;STX18;BNIP1;SEC22B;BET1;VAMP4;SNAP47;VTI1B;VTI1A	0.00305418
3022	0.00191774	3.25157	20.2252	29	36	Basal transcription factors	TAF6;GTF2F1;TAF11;GTF2IRD1;GTF2F2;TAF5L;GTF2E2;GTF2H2;GTF2H3;TAF13;GTF2B;GTF2H1;TAF10;TAF5;TBP;TAF6L;TAF9;GTF2I;TAF9B;GTF2E1;GTF2A2;TBPL1;TAF12;TAF2;TAF1;GTF2A1;TAF4;GTF2H4;STON1	0.00305418
5200	0.00227171	1.41697	173.6	198	309	Pathways in cancer	BAX;FN1;FOS;JUN;MET;AKT1;ARNT;CHUK;FGF1;FGF2;RAC1;TP53;VEGFA;CTBP2;FGFR1;HIF1A;HSP90AA1;IGF1R;IKBKB;IKBKG;ITGAV;ITGB1;PLCG1;PPARG;PRKCA;PTGS2;TGFB1;VEGFB;VEGFC;BCL2L1;COL4A1;FLT3LG;NFKBIA;PDGFRA;PIK3CA;PIK3R1;PIK3R2;SLC2A1;STAT5A;STAT5B;FAS;HSP90B1;EPAS1;MMP2;NOS2;RAC2;MAPK1;RHOA;PPARD;HDAC1;BMP4;EGFR;HDAC2;CASP3;BIRC5;FZD4;FZD1;FZD6;FZD3;JUP;FADD;TPM3;AXIN1;PIK3CD;RXRB;TFG;RALB;CREBBP;PDGFA;TRAF…	0.00355213
3440	0.00360959	3.60646	15.7307	23	28	Homologous recombination	POLD1;POLD2;RPA1;RPA2;RPA3;RAD52;RAD51;SSBP1;NBN;MRE11;TOP3A;MUS81;RAD51D;BLM;TOP3B;POLD3;RAD51C;RAD51B;POLD4;SEM1;XRCC3;RAD50;EME1	0.00554329
900	0.00368752	10.1766	7.86536	13	14	Terpenoid backbone biosynthesis	FDPS;HMGCR;HMGCS1;MVK;PDSS1;MVD;ACAT1;ACAT2;PMVK;IDI1;PDSS2;DHDDS;GGPS1	0.00556363
4962	0.00410424	2.59019	24.1579	33	43	Vasopressin-regulated water reabsorption	CREB1;CREB3;GNAS;VAMP2;PRKACA;PRKACB;ARHGDIB;ARHGDIA;DYNLL1;NSF;DCTN5;DYNC2LI1;STX4;ADCY6;DYNC1LI1;DCTN1;CREB3L1;DCTN6;DYNC1LI2;ADCY9;DYNC1I2;DCTN2;RAB11B;CREB5;RAB11A;ADCY3;DYNC1H1;RAB5B;RAB5A;DYNLL2;DCTN4;RAB5C;CREB3L2	0.00608559
1040	0.00422323	4.70047	11.798	18	21	Biosynthesis of unsaturated fatty acids	SCD;HADHA;ACAA1;ACOX3;ACOT2;ACOT4;ACOX1;ACOT7;FADS2;FADS1;ELOVL6;HACD2;TECR;HACD1;PECR;ELOVL5;SCD5;HSD17B12	0.00615589
4710	0.00489418	3.91795	13.4835	20	24	Circadian rhythm	CUL1;BHLHE40;CRY2;PER2;PER1;RBX1;CSNK1D;ARNTL;BTRC;RORA;CRY1;FBXW11;FBXL3;BHLHE41;NPAS2;SKP1;NR1D1;CSNK1E;LOC780968;CLOCK	0.00701499
4070	0.00529722	1.93007	42.6977	54	76	Phosphatidylinositol signaling system	IMPA1;INPP1;ITPR2;PLCB4;PLCD1;PLCG1;PRKCA;SYNJ1;PIK3CA;PIK3R1;PIK3R2;PI4KA;PI4KB;PLCB1;ITPR1;CALM;PIK3CD;DGKA;INPP5E;INPP5D;PI4K2A;PIP5K1C;PLCB2;IMPA2;DGKZ;PLCD3;DGKD;INPP5K;CDIPT;PIK3CB;DGKQ;ITPK1;PLCE1;CALM3;IPPK;PI4K2B;PIP4K2A;PIK3C3;INPP4A;OCRL;PIK3C2B;PIK3C2A;INPP5B;PIP4K2B;PIP4K2C;PTEN;ITPKB;CDS2;INPP5A;CALM1;INPPL1;PIKFYVE;PIP5K1A;CALM2	0.00746821
3450	0.00614315	9.39082	7.30355	12	13	Non-homologous end-joining	NHEJ1;XRCC6;PRKDC;POLM;DCLRE1C;POLL;MRE11;XRCC5;XRCC4;FEN1;LIG4;RAD50	0.00852115
4150	0.00698244	2.23409	28.0906	37	50	mTOR signaling pathway	AKT1;VEGFA;EIF4E;HIF1A;VEGFB;VEGFC;PIK3CA;PIK3R1;PIK3R2;MAPK1;RPS6KB1;PIK3CD;EIF4B;ULK3;RPS6KB2;RPTOR;EIF4EBP1;RPS6KA3;CAB39;STRADA;PIK3CB;RPS6KA2;CAB39L;EIF4E2;ULK1;RICTOR;RHEB;DDIT4;MAPK3;RPS6KA1;AKT2;MLST8;BRAF;PRKAA1;ULK2;AKT3;MTOR	0.00953159
563	0.00737052	3.72088	12.9217	19	23	Glycosylphosphatidylinositol (GPI)-anchor biosynthesis	PIGS;PIGT;PIGL;PIGQ;PIGK;PIGM;PIGC;GPAA1;PIGH;PIGV;DPM2;PIGN;PIGU;PIGB;PIGP;PIGF;PIGW;PIGO;PIGA	0.00990414
620	0.00810326	2.52698	21.3488	29	38	Pyruvate metabolism	LDHA;LDHB;MDH2;ACACA;PCK2;ACSS1;AKR1B1;PC;PDHA1;ACSS2;ALDH7A1;ME2;ACYP1;ALDH2;HAGH;ACAT1;HAGHL;ACAT2;PKM;DLAT;ALDH3A2;ACACB;DLD;MDH1;ALDH9A1;GLO1;ME1;PDHB;ACYP2	0.0107212
5223	0.00887329	2.13039	29.2142	38	52	Non-small cell lung cancer	AKT1;TP53;PLCG1;PRKCA;PIK3CA;PIK3R1;PIK3R2;MAPK1;EGFR;PIK3CD;RXRB;NRAS;RXRA;RASSF1;MAP2K2;CDK4;CDK6;STK4;PIK3CB;RAF1;CCND1;MAPK3;MAP2K1;RB1;AKT2;GRB2;E2F1;FOXO3;BRAF;SOS1;RASSF5;ARAF;KRAS;BAD;AKT3;SOS2;CASP9;HRAS	0.0115622
62	0.009887	Inf	4.49449	8	8	Fatty acid elongation	PPT1;ECHS1;HADHA;HADHB;MECR;PPT2;ACAA2;HADH	0.0126908
71	0.0108238	2.3525	22.4725	30	40	Fatty acid degradation	ECHS1;HADHA;HADHB;ACADVL;ACADSB;CPT2;ECI2;ADH5;ACADM;GCDH;CPT1A;ALDH7A1;ACAA1;ALDH2;CPT1B;ACOX3;ACAT1;ACADS;ACAT2;ALDH3A2;ACOX1;ACSL5;EHHADH;ACAA2;HADH;ECI1;ACSL4;ACSL1;ALDH9A1;ACSL3	0.013689
4310	0.0129242	1.4966	81.4627	95	145	Wnt signaling pathway	JUN;RAC1;TP53;CTBP2;PLCB4;PRKCA;ROCK2;SFRP1;CAMK2G;PPP2CA;PPP3R1;PRKACA;PRKACB;CSNK2A1;CSNK2A2;CSNK1A1;PSEN1;PPP3CA;PLCB1;RAC2;RHOA;PPARD;CUL1;FZD4;FZD1;FZD6;FZD3;AXIN1;CREBBP;FRAT1;PPP2R5C;PPP2R5B;CHD8;NLK;WNT5B;PLCB2;MYC;NFATC1;RUVBL1;AXIN2;CHP1;CTBP1;DAAM1;SMAD3;TCF7L1;TBL1X;SMAD2;RBX1;DVL1;FZD7;PPP2CB;CCND1;MAP3K7;CAMK2D;APC;PPP3CC;PPP2R5E;PPP2R5A;BTRC;MAPK9;LRP5;SIAH1;PPP2R1A;LRP6;CTNNB1;FRA…	0.0161084
630	0.0133323	5.08625	8.42717	13	15	Glyoxylate and dicarboxylate metabolism	CS;MMUT;ACO2;MDH2;GLYCTK;MCEE;ACAT1;ACAT2;ACO1;PCCB;MDH1;PGP;PCCA	0.0163797
4115	0.0140691	1.8593	35.9559	45	64	p53 signaling pathway	BAX;SERPINE1;TP53;CCNG1;FAS;CASP3;STEAP3;ATR;GADD45G;GADD45A;CD82;CASP8;GTSE1;TP53I3;SESN2;BID;CDK4;CYCS;CDK6;CCNG2;CDKN1A;PPM1D;MDM4;SESN3;CHEK2;CDK2;DDB2;COP1;CCND1;ATM;RRM2B;EI24;SIAH1;APAF1;SESN1;CCNE2;MDM2;CCND3;RCHY1;PTEN;CCND2;SHISA5;GADD45B;PIDD1;CASP9	0.0168047
5214	0.0140691	1.8593	35.9559	45	64	Glioma	AKT1;TP53;IGF1R;PLCG1;PRKCA;CAMK2G;PDGFRA;PIK3CA;PIK3R1;PIK3R2;CALM;MAPK1;EGFR;PIK3CD;PDGFA;NRAS;SHC1;MAP2K2;CDK4;CDK6;CDKN1A;PIK3CB;CALM3;RAF1;CCND1;PDGFRB;MAPK3;CAMK2D;MAP2K1;RB1;AKT2;GRB2;E2F1;BRAF;SOS1;MDM2;ARAF;PTEN;KRAS;CALM1;AKT3;SOS2;MTOR;CALM2;HRAS	0.0168047
480	0.0155464	2.017	28.0906	36	50	Glutathione metabolism	G6PD;GPX1;GPX3;IDH1;ODC1;GSTP1;GPX4;IDH2;GSTM1;OPLAH;MGST1;RRM1;GSTO1;SRM;GSR;TXNDC12;MGST3;GPX8;GCLC;PGD;GSTT1;GPX7;GSS;GCLM;RRM2B;GGCT;GSTA4;GSTK1;GSTM3;LOC615514;MGST2;GGT1;SMS;LAP3;LOC785216;GGT5	0.0183149
51	0.016043	2.44864	18.5398	25	33	Fructose and mannose metabolism	HK1;TPI1;PFKFB2;AKR1B1;PFKFB3;ALDOC;GMPPA;PFKM;PFKP;PFKL;SORD;ALDOA;PMM2;GFUS;MPI;GMPPB;FCSK;PFKFB4;MTMR2;PMM1;MTMR6;KHK;GMDS;PHPT1;FPGT	0.0186302
4012	0.0162472	1.69197	46.0685	56	82	ErbB signaling pathway	JUN;AKT1;PLCG1;PRKCA;CAMK2G;PIK3CA;PIK3R1;PIK3R2;STAT5A;STAT5B;MAPK1;RPS6KB1;EGFR;PIK3CD;RPS6KB2;PTK2;NRAS;SHC1;EIF4EBP1;MAP2K2;MYC;ABL2;CRK;CDKN1A;PAK2;PIK3CB;CRKL;RAF1;HBEGF;NCK2;MAP2K4;MAPK3;CAMK2D;MAP2K1;PAK1;MAPK9;AKT2;GRB2;SRC;BRAF;NCK1;SOS1;PAK4;MAPK8;GAB1;ARAF;ABL1;KRAS;BAD;ELK1;MAP2K7;GSK3B;AKT3;SOS2;MTOR;HRAS	0.0186302
30	0.0167806	2.97552	13.4835	19	24	Pentose phosphate pathway	GPI;G6PD;TKT;ALDOC;PFKM;PGM2;PFKP;PFKL;ALDOA;RBKS;TALDO1;PGD;RPE;PGM1;DERA;PRPS2;RPIA;PGLS;PRPS1	0.0189886
4914	0.0185873	1.65825	47.1922	57	84	Progesterone-mediated oocyte maturation	AKT1;ADCY7;GNAI1;GNAI2;HSP90AA1;IGF1R;PIK3CA;PIK3R1;PIK3R2;PRKACA;PRKACB;MAPK1;PIK3CD;CDC25B;MAD2L2;ADCY6;RPS6KA3;CDC23;MAPK12;ANAPC4;MAD1L1;PIK3CB;RPS6KA2;CDK2;CDC25A;RAF1;PKMYT1;ADCY9;FZR1;MAPK3;MAP2K1;RPS6KA1;MAPK9;MAPK14;AKT2;ANAPC7;ANAPC1;ADCY3;BRAF;PLK1;GNAI3;MAPK8;ARAF;ANAPC5;CDC27;KRAS;CDC16;ANAPC13;ANAPC11;SPDYA;MAPK11;HSP90AB1;CDC26;ANAPC10;ADCY4;AKT3;ANAPC2	0.0207598
4510	0.0198106	1.38214	106.744	121	190	Focal adhesion	FN1;JUN;MET;VWF;ACTB;AKT1;CAV1;FLNA;RAC1;THBS1;VEGFA;CAPN2;IGF1R;ITGA5;ITGAV;ITGB1;PRKCA;RAP1A;ROCK2;VEGFB;VEGFC;COL1A1;COL1A2;COL4A1;COL6A2;PDGFRA;PIK3CA;PIK3R1;PIK3R2;PPP1CC;ITGB5;TNXB;RAC2;MAPK1;RAP1B;MYLK;RHOA;THBS2;ACTG1;EGFR;CAV2;THBS3;PIK3CD;PDGFA;MYL9;PTK2;ITGB4;SHC1;COL5A3;COL4A2;COL3A1;COL6A1;CRK;PAK2;ITGB7;BIRC3;VASP;ITGA2B;PPP1CA;PXN;PIK3CB;CRKL;LAMB1;LAMB2;RAPGEF1;RAF1;ACTN4;CCND1;AC…	0.0217361
600	0.0199669	2.19429	21.3488	28	38	Sphingolipid metabolism	NEU3;PLPP2;SMPD1;ARSA;NEU1;KDSR;GLB1;SMPD4;DEGS1;SMPD2;ASAH1;UGCG;SGPP1;SGPL1;B4GALT6;GLA;SPHK2;GALC;SGMS1;GBA;SPTLC2;SPTLC1;ACER3;PLPP1;PLPP3;SPHK1;CERK;SPTLC3	0.0217361
4010	0.0264133	1.29414	148.318	164	264	MAPK signaling pathway	FOS;JUN;AKT1;CD14;CHUK;FGF1;FGF2;FLNA;RAC1;TP53;ARRB1;ARRB2;FGFR1;HSPA2;HSPA8;IKBKB;IKBKG;PPM1A;PPM1B;PRKCA;RAP1A;RASA1;TGFB1;CACNB3;HSPA1A;PDGFRA;PPP3R1;PRKACA;PRKACB;CACNA1H;FAS;TNFRSF1A;CACNA2D1;CACNA1A;GNG12;PPP3CA;MAP2K6;CACNB2;RAC2;MAPK1;CACNB1;RAP1B;EGFR;CASP3;DAXX;RPS6KA5;GADD45G;MAP3K12;GADD45A;PLA2G4B;CDC25B;PDGFA;NRAS;NLK;ECSIT;DUSP14;MAP4K3;RELA;MAP3K14;MAP3K3;ATF4;ATF2;PPP5C;MAP2K2;M…	0.0283943
4621	0.0316631	1.82893	28.0906	35	50	NOD-like receptor signaling pathway	CHUK;HSP90AA1;IKBKB;IKBKG;NFKBIA;HSP90B1;PYCARD;MAPK1;NOD2;CASP8;TNFAIP3;RELA;ERBIN;MAPK12;PSTPIP1;BIRC3;SUGT1;TAB1;CARD6;NFKBIB;MAP3K7;MAPK3;MAPK9;RIPK2;MAPK14;TRAF6;BIRC2;MAPK8;TAB2;TRIP6;NFKB1;MAPK11;HSP90AB1;CARD9;NOD1	0.0334208
5216	0.0318664	2.34868	15.7307	21	28	Thyroid cancer	TP53;PPARG;MAPK1;TPM3;RXRB;TFG;NRAS;RXRA;MAP2K2;MYC;TCF7L1;CCND1;NCOA4;MAPK3;MAP2K1;BRAF;CTNNB1;TCF7L2;KRAS;TCF7;HRAS	0.0334208
4920	0.0334504	1.68609	35.3941	43	63	Adipocytokine signaling pathway	AKT1;CHUK;POMC;IKBKB;IKBKG;PPARA;SOCS3;NFKBIA;PRKAG1;SLC2A1;SLC2A4;TNFRSF1A;PCK2;TNFRSF1B;ADIPOR2;ADIPOR1;PRKAG2;TRADD;RXRB;NFKBIE;CPT1A;RXRA;RELA;STAT3;CAMKK2;CPT1B;CAMKK1;TRAF2;ACSL5;JAK2;NFKBIB;PTPN11;PRKAB1;MAPK9;AKT2;ACSL4;ACSL1;MAPK8;PRKAA1;NFKB1;AKT3;ACSL3;MTOR	0.0346594
511	0.0345021	3.38948	8.98898	13	16	Other glycan degradation	NEU3;MANBA;MAN2B1;HEXA;NEU1;HEXD;GLB1;FUCA1;AGA;FUCA2;GBA;MAN2C1;HEXB	0.03497
4350	0.0345634	1.56948	45.5067	54	81	TGF-beta signaling pathway	DCN;THBS1;ACVR2A;INHBA;ROCK2;TGFB1;PPP2CA;MAPK1;RHOA;ACVR1;THBS2;BMPR1A;RPS6KB1;BMPR2;BMP4;CUL1;ID1;THBS3;ID2;CREBBP;RPS6KB2;CHRD;MYC;SMAD6;SMURF1;SMAD3;SMAD2;RBX1;PPP2CB;RBL1;E2F4;INHBB;MAPK3;RBL2;TGFB2;TFDP1;PPP2R1A;TGFBR2;SMAD7;ZFYVE16;ID3;TGFB3;SMAD4;SMAD1;SP1;SMURF2;ZFYVE9;BMP2;SKP1;BMP6;SMAD5;LOC780968;ROCK1;PPP2R1B	0.03497
270	0.0357252	2.03627	20.2252	26	36	Cysteine and methionine metabolism	MTR;TST;AMD1;DNMT1;GOT1;LDHA;LDHB;GOT2;TRDMT1;DNMT3B;DNMT3A;AHCYL1;SRM;MPST;AHCY;APIP;CDO1;CBS;ENOPH1;MAT2A;AHCYL2;MRI1;MAT2B;ADI1;SMS;MTAP	0.0357252
