## Supplementary material for "A Cattle BodyMap of Transcriptome across 52 Tissues and 3 Developmental Stages Reveals New Genetic Insights into Beef Production Traits": TableS3.xlsx

### Sheet: Sheet1
Tissue	Adult vs. Newborn			Young vs. Newborn			Adult vs. Young
	DEGs number	Up	Down	DEGs number	Up	Down	DEGs number	Up	Down
Abomasum	1170	978	192	4730	3645	1085	902	737	165
Adrenal_gland	12596	9273	3323	12024	8542	3482	61	50	11
Antiprostate	2584	2100	484	141	126	15	2703	2202	501
Bladder	884	756	128	282	254	28	307	280	27
Blood_vessel	854	715	139	194	177	17	74	67	7
Cartilago_articularis	1946	1598	348	321	268	53	512	418	94
Cecum	3551	2599	952	4930	3641	1289	295	260	35
Cerebellum	2803	2286	517	218	178	40	32	30	2
Cerebrum	186	124	62	144	96	48	28	22	6
Colon	2820	2395	425	3188	2485	703	232	197	35
Duodenum	1806	1500	306	1251	1025	226	359	294	65
Epididymis	14750	8699	6051	5662	4357	1305	10747	6222	4525
Esophagus	210	186	24	1014	841	173	343	314	29
Fibrous_cartilage	NA	NA	NA	102	86	16	NA	NA	NA
Heart_fat	3070	2637	433	3849	3284	565	132	114	18
Heart_muscle	2195	1853	342	639	503	136	78	66	12
Hypothalamus	4333	3750	583	3948	3279	669	3866	3182	684
Ileum	1321	1067	254	755	618	137	3155	2542	613
Jejunum	2536	2062	474	2666	2167	499	901	791	110
Kidney_fat	4612	3812	800	4028	3383	645	665	553	112
Liver	4487	3517	970	2609	2059	550	826	672	154
Longissimus_muscle	1689	1472	217	1434	1217	217	2003	1840	163
Lung	1816	1482	334	2815	2422	393	123	99	24
Lymph_gland	771	627	144	723	573	150	176	142	34
Marrow	NA	NA	NA	NA	NA	NA	1062	911	151
Medulla_oblongata	1035	877	158	1334	1136	198	1528	1314	214
Nasal_mucosa	2785	2211	574	2320	1857	463	3859	2858	1001
Omasum	3228	2738	490	1987	1628	359	24	19	5
Parotid_gland	1698	1325	373	590	383	207	417	335	82
Penis	1727	1478	249	410	349	61	529	446	83
Prostate	1466	1211	255	2983	2202	781	115	99	16
Rectum	3626	2832	794	2346	1964	382	283	230	53
Renal_cortical	3861	3173	688	2083	1824	259	174	149	25
Renal_medulla	1300	1104	196	4114	3538	576	7	6	1
Reticulum	1479	1272	207	1069	956	113	574	498	76
Rib_cartilage	2744	2260	484	3309	2660	649	1310	1043	267
Rumen	2373	1906	467	1971	1672	299	470	403	67
Seminal_vesicle	6259	5297	962	351	253	98	165	139	26
Skin	1913	1551	362	859	638	221	173	151	22
Spleen	2944	2287	657	1276	994	282	184	151	33
Sublingual_gland	NA	NA	NA	NA	NA	NA	27	26	1
Submandibular_gland	NA	NA	NA	NA	NA	NA	10	8	2
Testis	19772	11834	7938	1592	1199	393	21101	13338	7763
Thymus	1406	783	623	93	72	21	118	100	18
Thyroid	958	789	169	215	181	34	99	76	23
Tongue	2423	2056	367	555	458	97	3455	2898	557
Trachea	1928	1538	390	5330	4393	937	642	534	108
Xiphoid	NA	NA	NA	5478	4452	1026	NA	NA	NA
