## Supplementary material for "A Cattle BodyMap of Transcriptome across 52 Tissues and 3 Developmental Stages Reveals New Genetic Insights into Beef Production Traits": TableS6.xlsx

### Sheet: Sheet2
Location	RNA editing	Symbol	Gene	Feature	Location
2:96028445-96028445	A-to-G	CCNYL1	ENSBTAG00000016297	ENSBTAT00000038209.4	downstream_gene_variant
2:96028452-96028452	A-to-G	CCNYL1	ENSBTAG00000016297	ENSBTAT00000038209.4	downstream_gene_variant
2:96028460-96028460	A-to-G	CCNYL1	ENSBTAG00000016297	ENSBTAT00000038209.4	downstream_gene_variant
10:86373323-86373323	A-to-G	TMED10	ENSBTAG00000005694	ENSBTAT00000007481.6	downstream_gene_variant
10:86373656-86373656	A-to-G	TMED10	ENSBTAG00000005694	ENSBTAT00000007481.6	downstream_gene_variant
10:86373666-86373666	A-to-G	TMED10	ENSBTAG00000005694	ENSBTAT00000007481.6	downstream_gene_variant
10:86373671-86373671	A-to-G	TMED10	ENSBTAG00000005694	ENSBTAT00000007481.6	downstream_gene_variant
10:86373685-86373685	A-to-G	TMED10	ENSBTAG00000005694	ENSBTAT00000007481.6	downstream_gene_variant
10:86373689-86373689	A-to-G	TMED10	ENSBTAG00000005694	ENSBTAT00000007481.6	downstream_gene_variant
