## Supplementary material for "A Cattle BodyMap of Transcriptome across 52 Tissues and 3 Developmental Stages Reveals New Genetic Insights into Beef Production Traits": TableS8.xlsx

### Sheet: Sheet1
Traits	All SNPs		RNA editing clusters				Novel lincRNA ± 5Kb region
	Variance	SE	Variance	SE	Permutaion mean	Permutaion SD	Variance	SE	Permutaion mean	Permutaion SD
PH	0.43826	0.060587	0.362612	0.054273	0.396389	0.0188379	0.430663	0.057709	0.410989	0.0134666
Backfat wt	0.439896	0.085164	0.355072	0.074524	0.380805	0.0387859	0.401052	0.081388	0.410416	0.024335
Longissimus_wt	0.509285	0.063676	0.447537	0.058283	0.435651	0.0221643	0.457334	0.060518	0.446557	0.0140753
Carcass wt	0.472409	0.062662	0.408254	0.056411	0.410963	0.0217297	0.439001	0.059077	0.429311	0.0152907
Shear force	0.465851	0.060695	0.398058	0.054863	0.407295	0.0138029	0.448205	0.058336	0.424042	0.0087728
Lean meat%	0.456201	0.061826	0.402007	0.056196	0.400958	0.0216116	0.404892	0.058207	0.403163	0.011928
Lean meat wt	0.461507	0.062747	0.38827	0.05636	0.402711	0.0212729	0.421777	0.059129	0.417783	0.0158066
Weight daily gain	0.429569	0.061005	0.410741	0.056431	0.38544	0.0193675	0.40579	0.057589	0.385869	0.0105742
Chunk roll wt	0.421294	0.062552	0.393837	0.057553	0.362346	0.0228661	0.402013	0.059229	0.380646	0.0133686
Dressing wt	0.460883	0.063357	0.406894	0.057399	0.400205	0.0233215	0.42325	0.059833	0.41946	0.0128077
Rib-eye wt	0.558348	0.06067	0.480703	0.055606	0.491931	0.0251103	0.503058	0.057791	0.503753	0.0183133
Water-holding	0.875744	0.061739	0.832818	0.062017	0.811729	0.0203063	0.804411	0.06596	0.841889	0.0152585
Triploin wt	0.568195	0.062416	0.457792	0.05703	0.489671	0.0188851	0.511938	0.059957	0.499467	0.0141416
Rib-eye area	0.443904	0.080187	0.4049	0.073346	0.401716	0.0198494	0.414749	0.075249	0.363906	0.0215248
Body wt	0.488908	0.062841	0.421657	0.056383	0.421246	0.024612	0.445891	0.058833	0.437853	0.0139227
Liver wt	0.493037	0.065911	0.438602	0.058817	0.427772	0.0235399	0.446287	0.061749	0.425983	0.0205989
Tenderloin wt	0.548174	0.063578	0.467326	0.057777	0.466163	0.0264147	0.479091	0.060415	0.51096	0.0163042
Rear thigh circum	0.725435	0.054233	0.643348	0.050943	0.657406	0.0176156	0.645384	0.052748	0.654261	0.00942782
Rear thigh len	0.847452	0.048553	0.776919	0.047291	0.749442	0.0230891	0.773492	0.049663	0.786229	0.0126916
Carcass chest depth	0.472186	0.058623	0.409559	0.053536	0.425363	0.0195687	0.422766	0.054166	0.421079	0.0117392
Carcass len	0.538823	0.066746	0.442408	0.059945	0.434732	0.0209918	0.491072	0.062236	0.445248	0.0188116
Bone%	0.430532	0.062771	0.363358	0.055717	0.371388	0.0230683	0.401807	0.058812	0.382958	0.0151124
Fat coverage%	0.710111	0.05766	0.679778	0.053483	0.629249	0.0186143	0.669313	0.055014	0.664672	0.0148113
