## Supplementary material for "A Cattle BodyMap of Transcriptome across 52 Tissues and 3 Developmental Stages Reveals New Genetic Insights into Beef Production Traits": TableS10.xlsx

### Sheet: Sheet1
Tissue	Variance ratio	Comparison group
Cerebellum	1.05571	Young vs. Newborn
Longissimus_muscle	1.05095	Young vs. Newborn
Testis	1.02733	Young vs. Newborn
Cartilago_articularis	1.01662	Young vs. Newborn
Renal_medulla	1.03275	Adult vs. Newborn
Thymus	1.02507	Adult vs. Newborn
Thyroid	1.01986	Adult vs. Newborn
Omasum	1.97937	Adult vs. Young
Renal_medulla	1.08558	Adult vs. Young
Heart_muscle	1.06881	Adult vs. Young
Spleen	1.05043	Adult vs. Young
Liver	1.04934	Adult vs. Young
Blood_vessel	1.02606	Adult vs. Young
Adrenal_gland	1.02114	Adult vs. Young
Esophagus	1.01769	Adult vs. Young
Cerebellum	1.01639	Adult vs. Young
