## Supplementary material for "A Cattle BodyMap of Transcriptome across 52 Tissues and 3 Developmental Stages Reveals New Genetic Insights into Beef Production Traits": TableS11.xlsx

### Sheet: Sheet1
Traits	Abbreviation	Average	SD	Median	Max	Min	Numer
PH	PH	5.6268	0.382854	5.61	7.16	4	1427
Backfat thickness	Backfat wt	2.59867	0.963158	2.7	6.2	0.9	977
Longissimus dorsi weight	Longissimus_wt	33.0039	8.69198	31.445	68.12	13.82	1456
Carcass weight	Carcass wt	285.163	55.6737	276	486	162.6	1476
Shear force	Shear force	6.10867	2.84943	5.6725	21.4507	1.236	1442
Lean meat rate	Lean meat%	0.456577	0.030085	0.457692	0.67	0.325112	1457
Lean meat weight	Lean meat wt	240.93	47.4306	235	410.08	126	1461
Weight daily gain	Weight daily gain	0.967444	0.211666	0.97	2.41463	0.377622	1321
Chuck roll weight	Chunk roll wt	12.7217	4.40781	11.685	33.44	4.5	1466
Dressing rate	Dressing wt	0.5385	0.028421	0.54	0.689845	0.41	1465
Rib-eye weight	Rib-eye wt	11.3385	3.60979	10.76	35.76	5.03	1466
Water-holding capacity	Water-holding	1.18006	1.3317	0.323709	6.79	0.0725289	854
Striploin weight	Triploin wt	9.00982	2.13909	8.92	17.8	3.21	1465
Rib-eye area	Rib-eye area	73.5784	14.1538	74.42	127.6	31.52	967
Live weight	Body wt	527.492	89.1922	512	846	318	1472
Liver weight	Liver wt	6.51531	1.05571	6.5	13.4	2.98	1386
Tenderloin weight	Tenderloin wt	4.19094	0.898512	4.02	7.84	2.2	1465
Rear thigh circumference	Rear thigh circum	69.7601	17.2627	74	115	22	1422
Rear thigh length	Rear thigh len	75.7696	6.5337	76	92	50	1460
Carcass chest depth	Carcass chest depth	65.6295	6.52564	65	86	45	1463
carcass length	Carcass len	141.291	10.608	139	191	115	1469
Bone rate	Bone%	43.9323	10.7397	42	89.08	18	1459
Fat coverage rate	Fat coverage%	4.26852	14.4707	0.55	88	0.1	1394
